# Scalable pooled CRISPR screens with single-cell chromatin accessibility profiling

**DOI:** 10.1101/2020.11.20.390971

**Authors:** Noa Liscovitch-Brauer, Antonino Montalbano, Jiale Deng, Alejandro Méndez-Mancilla, Hans-Hermann Wessels, Nicholas G. Moss, Chia-Yu Kung, Akash Sookdeo, Xinyi Guo, Evan Geller, Suma Jaini, Peter Smibert, Neville E. Sanjana

## Abstract

Pooled CRISPR screens have been used to identify genes responsible for specific phenotypes and diseases, and, more recently, to connect genetic perturbations with multi-dimensional gene expression profiles. Here, we describe a method to link genome-wide chromatin accessibility to genetic perturbations in single cells. This scalable, cost-effective method combines pooled CRISPR perturbations with a single-cell combinatorial indexing assay for transposase-accessible chromatin (CRISPR-sciATAC). Using a human and mouse species-mixing experiment, we show that CRISPR-sciATAC separates single cells with a low doublet rate. Then, in human myelogenous leukemia cells, we apply CRISPR-sciATAC to target 21 chromatin-related genes that are frequently mutated in cancer and 84 subunits and cofactors of chromatin remodeling complexes, generating chromatin accessibility data for ~30,000 single cells. Using this large-scale atlas, we correlate loss of specific chromatin remodelers with changes in accessibility — globally and at the binding sites of individual transcription factors. For example, we show that loss of the H3K27 methyltransferase EZH2 leads to increased accessibility at heterochromatic regions involved in embryonic development and triggers expression of multiple genes in the *HOXA* and *HOXD* clusters. At a subset of regulatory sites, we also analyze dynamic changes in nucleosome spacing upon loss of chromatin remodelers. CRISPR-sciATAC is a high-throughput, low-cost single-cell method that can be applied broadly to study the role of genetic perturbations on chromatin in normal and disease states.
