## Supplementary Tables 1 to 9 for "Scalable pooled CRISPR screens with single-cell chromatin accessibility profiling": Supplementary Table 1 - Number of cells in CRISPR-sciATAC.xlsx

### Sheet: Num. cells 
Protocol step	Number of cells per well (96-well plate)	Number of 96-well plates needed	Total number of cells
Cell fixation & lysis	N/A	N/A	2 x 106
Tagmentation	2 x 104	1	2 x 106
Reverse transcription	2 x 103	10	2 x 106
PCR1, PCR2	2 x 101	10	2 x 104
