## Supplementary Tables 1 to 9 for "Scalable pooled CRISPR screens with single-cell chromatin accessibility profiling": Supplementary Table 2 - Oligonucleotide sequences.xlsx

### Sheet: Common oligos
Common oligonucleotides for tagmentation, PCR and sequencing
Name	Sequence
pMENT	5Phos/CTGTCTCTTATACACATCT
spike-in T5	GACGCTGCCGACGAAGGTGCGTATAGCCTCACCGTCTCCGCCTCAGATGTGTATAAGAGACAG
spike-in T7	CAGAGCACCCGAGCCGACAGGGACAGGCGAGTAATGCGATCGAGGACGGCAGATGTGTATAAGAGACAG
spike-in P5	AATGATACGGCGACCACCGAGATCTACACTCCTACGGGACGCTGCCGACGA
spike-in P7	CAAGCAGAAGACGGCATACGAGATCTAAGAACCAGAGCACCCGAGCC
T5 tagment sciATAC	TCGTCGGCAGCGTCTCCACGCAACCAACGCACCGTCTCCGCCTCAGATGTGTATAAGAGACAG
P5 sgRNA PCR2	AATGATACGGCGACCACCGAGATCTACACTCTTTCCCTACACGACGCTCTTCCGATCTCGCCGTCCAGCTGA
P5 sgRNA PCR2 +1 Stagger	AATGATACGGCGACCACCGAGATCTACACTCTTTCCCTACACGACGCTCTTCCGATCTACGCCGTCCAGCTGA
P5 sgRNA PCR2 +2 Stagger	AATGATACGGCGACCACCGAGATCTACACTCTTTCCCTACACGACGCTCTTCCGATCTTACGCCGTCCAGCTGA
P5 sgRNA PCR2 +3 Stagger	AATGATACGGCGACCACCGAGATCTACACTCTTTCCCTACACGACGCTCTTCCGATCTGTACGCCGTCCAGCTGA
P5 sgRNA PCR2 +8 Stagger	AATGATACGGCGACCACCGAGATCTACACTCTTTCCCTACACGACGCTCTTCCGATCTNNNNNNNNCGCCGTCCAGCTGA
U6 outer sgRNA PCR1	TGCATATACGATCACAAGGCTGTTAG
Read 1 ATACseq	CACCGTCTCCGCCTCAGATGTGTATAAGAGACAG
Index 1 ATACseq	CTGTCTCTTATACACATCTGCCGTCCTCGATCGC
Read 2 ATACseq	GCGATCGAGGACGGCAGATGTGTATAAGAGACAG

### Sheet: Barcoded T7 tagment ATAC
ATAC-seq Barcoded Tagmentation Oligonucleotides
GTCTCGTGGGCTCGGCTGTCCCTGTCCTCTCGCGTGCGATCGAGGACGGCAGATGTGTATAAGAGACAG
GTCTCGTGGGCTCGGCTGTCCCTGTCCGTCGATGCGCGATCGAGGACGGCAGATGTGTATAAGAGACAG
GTCTCGTGGGCTCGGCTGTCCCTGTCCGCGGAGGAGCGATCGAGGACGGCAGATGTGTATAAGAGACAG
GTCTCGTGGGCTCGGCTGTCCCTGTCCTCTCAGGAGCGATCGAGGACGGCAGATGTGTATAAGAGACAG
GTCTCGTGGGCTCGGCTGTCCCTGTCCGGCTGCTAGCGATCGAGGACGGCAGATGTGTATAAGAGACAG
GTCTCGTGGGCTCGGCTGTCCCTGTCCCAGTATCTGCGATCGAGGACGGCAGATGTGTATAAGAGACAG
GTCTCGTGGGCTCGGCTGTCCCTGTCCCTAGTCAAGCGATCGAGGACGGCAGATGTGTATAAGAGACAG
GTCTCGTGGGCTCGGCTGTCCCTGTCCCGTATGAAGCGATCGAGGACGGCAGATGTGTATAAGAGACAG
GTCTCGTGGGCTCGGCTGTCCCTGTCCGTCAACCAGCGATCGAGGACGGCAGATGTGTATAAGAGACAG
GTCTCGTGGGCTCGGCTGTCCCTGTCCGTCGCCGGGCGATCGAGGACGGCAGATGTGTATAAGAGACAG
GTCTCGTGGGCTCGGCTGTCCCTGTCCCCAATTCCGCGATCGAGGACGGCAGATGTGTATAAGAGACAG
GTCTCGTGGGCTCGGCTGTCCCTGTCCCGCCTCGGGCGATCGAGGACGGCAGATGTGTATAAGAGACAG
GTCTCGTGGGCTCGGCTGTCCCTGTCCGCGGCAAGGCGATCGAGGACGGCAGATGTGTATAAGAGACAG
GTCTCGTGGGCTCGGCTGTCCCTGTCCTCTTAGAGGCGATCGAGGACGGCAGATGTGTATAAGAGACAG
GTCTCGTGGGCTCGGCTGTCCCTGTCCAATATCGAGCGATCGAGGACGGCAGATGTGTATAAGAGACAG
GTCTCGTGGGCTCGGCTGTCCCTGTCCGCATGGTTGCGATCGAGGACGGCAGATGTGTATAAGAGACAG
GTCTCGTGGGCTCGGCTGTCCCTGTCCAGAGCAGTGCGATCGAGGACGGCAGATGTGTATAAGAGACAG
GTCTCGTGGGCTCGGCTGTCCCTGTCCAGACTGAGGCGATCGAGGACGGCAGATGTGTATAAGAGACAG
GTCTCGTGGGCTCGGCTGTCCCTGTCCCCGGATTGGCGATCGAGGACGGCAGATGTGTATAAGAGACAG
GTCTCGTGGGCTCGGCTGTCCCTGTCCAGCCGTACGCGATCGAGGACGGCAGATGTGTATAAGAGACAG
GTCTCGTGGGCTCGGCTGTCCCTGTCCGTCTGGAGGCGATCGAGGACGGCAGATGTGTATAAGAGACAG
GTCTCGTGGGCTCGGCTGTCCCTGTCCAGAACCGCGCGATCGAGGACGGCAGATGTGTATAAGAGACAG
GTCTCGTGGGCTCGGCTGTCCCTGTCCCGGAACTTGCGATCGAGGACGGCAGATGTGTATAAGAGACAG
GTCTCGTGGGCTCGGCTGTCCCTGTCCCCGAGATGGCGATCGAGGACGGCAGATGTGTATAAGAGACAG
GTCTCGTGGGCTCGGCTGTCCCTGTCCGTCGCGAAGCGATCGAGGACGGCAGATGTGTATAAGAGACAG
GTCTCGTGGGCTCGGCTGTCCCTGTCCGTAAGTTGGCGATCGAGGACGGCAGATGTGTATAAGAGACAG
GTCTCGTGGGCTCGGCTGTCCCTGTCCTCCTTATTGCGATCGAGGACGGCAGATGTGTATAAGAGACAG
GTCTCGTGGGCTCGGCTGTCCCTGTCCCATTAACGGCGATCGAGGACGGCAGATGTGTATAAGAGACAG
GTCTCGTGGGCTCGGCTGTCCCTGTCCAACCTGGCGCGATCGAGGACGGCAGATGTGTATAAGAGACAG
GTCTCGTGGGCTCGGCTGTCCCTGTCCGCGCCGTTGCGATCGAGGACGGCAGATGTGTATAAGAGACAG
GTCTCGTGGGCTCGGCTGTCCCTGTCCGCAACGCCGCGATCGAGGACGGCAGATGTGTATAAGAGACAG
GTCTCGTGGGCTCGGCTGTCCCTGTCCGGTAGTCTGCGATCGAGGACGGCAGATGTGTATAAGAGACAG
GTCTCGTGGGCTCGGCTGTCCCTGTCCTGGACGAGGCGATCGAGGACGGCAGATGTGTATAAGAGACAG
GTCTCGTGGGCTCGGCTGTCCCTGTCCTAATTATGGCGATCGAGGACGGCAGATGTGTATAAGAGACAG
GTCTCGTGGGCTCGGCTGTCCCTGTCCCGCCTTCTGCGATCGAGGACGGCAGATGTGTATAAGAGACAG
GTCTCGTGGGCTCGGCTGTCCCTGTCCGACGTCGTGCGATCGAGGACGGCAGATGTGTATAAGAGACAG
GTCTCGTGGGCTCGGCTGTCCCTGTCCTGACTTGGGCGATCGAGGACGGCAGATGTGTATAAGAGACAG
GTCTCGTGGGCTCGGCTGTCCCTGTCCATAACGAGGCGATCGAGGACGGCAGATGTGTATAAGAGACAG
GTCTCGTGGGCTCGGCTGTCCCTGTCCACCGGAGGGCGATCGAGGACGGCAGATGTGTATAAGAGACAG
GTCTCGTGGGCTCGGCTGTCCCTGTCCCTCTACTAGCGATCGAGGACGGCAGATGTGTATAAGAGACAG
GTCTCGTGGGCTCGGCTGTCCCTGTCCATTCAAGGGCGATCGAGGACGGCAGATGTGTATAAGAGACAG
GTCTCGTGGGCTCGGCTGTCCCTGTCCCTCAATTGGCGATCGAGGACGGCAGATGTGTATAAGAGACAG
GTCTCGTGGGCTCGGCTGTCCCTGTCCATGCCTGGGCGATCGAGGACGGCAGATGTGTATAAGAGACAG
GTCTCGTGGGCTCGGCTGTCCCTGTCCTCATGCTGGCGATCGAGGACGGCAGATGTGTATAAGAGACAG
GTCTCGTGGGCTCGGCTGTCCCTGTCCGGTATCTTGCGATCGAGGACGGCAGATGTGTATAAGAGACAG
GTCTCGTGGGCTCGGCTGTCCCTGTCCGAAGAGCAGCGATCGAGGACGGCAGATGTGTATAAGAGACAG
GTCTCGTGGGCTCGGCTGTCCCTGTCCGCAGACGGGCGATCGAGGACGGCAGATGTGTATAAGAGACAG
GTCTCGTGGGCTCGGCTGTCCCTGTCCCCGCAGTCGCGATCGAGGACGGCAGATGTGTATAAGAGACAG
GTCTCGTGGGCTCGGCTGTCCCTGTCCGCGCAATAGCGATCGAGGACGGCAGATGTGTATAAGAGACAG
GTCTCGTGGGCTCGGCTGTCCCTGTCCCCGGTCAGGCGATCGAGGACGGCAGATGTGTATAAGAGACAG
GTCTCGTGGGCTCGGCTGTCCCTGTCCGGCTTCAGGCGATCGAGGACGGCAGATGTGTATAAGAGACAG
GTCTCGTGGGCTCGGCTGTCCCTGTCCCGCGATTAGCGATCGAGGACGGCAGATGTGTATAAGAGACAG
GTCTCGTGGGCTCGGCTGTCCCTGTCCCGGAGCCGGCGATCGAGGACGGCAGATGTGTATAAGAGACAG
GTCTCGTGGGCTCGGCTGTCCCTGTCCAGATCTCGGCGATCGAGGACGGCAGATGTGTATAAGAGACAG
GTCTCGTGGGCTCGGCTGTCCCTGTCCCTCGGTACGCGATCGAGGACGGCAGATGTGTATAAGAGACAG
GTCTCGTGGGCTCGGCTGTCCCTGTCCAGATTAGCGCGATCGAGGACGGCAGATGTGTATAAGAGACAG
GTCTCGTGGGCTCGGCTGTCCCTGTCCGTTCGTCAGCGATCGAGGACGGCAGATGTGTATAAGAGACAG
GTCTCGTGGGCTCGGCTGTCCCTGTCCGTCCTGCCGCGATCGAGGACGGCAGATGTGTATAAGAGACAG
GTCTCGTGGGCTCGGCTGTCCCTGTCCCCTGAAGGGCGATCGAGGACGGCAGATGTGTATAAGAGACAG
GTCTCGTGGGCTCGGCTGTCCCTGTCCCGTTAGCAGCGATCGAGGACGGCAGATGTGTATAAGAGACAG
GTCTCGTGGGCTCGGCTGTCCCTGTCCAGGTCTATGCGATCGAGGACGGCAGATGTGTATAAGAGACAG
GTCTCGTGGGCTCGGCTGTCCCTGTCCTGCAAGGAGCGATCGAGGACGGCAGATGTGTATAAGAGACAG
GTCTCGTGGGCTCGGCTGTCCCTGTCCCAAGCTATGCGATCGAGGACGGCAGATGTGTATAAGAGACAG
GTCTCGTGGGCTCGGCTGTCCCTGTCCGCGATTGCGCGATCGAGGACGGCAGATGTGTATAAGAGACAG
GTCTCGTGGGCTCGGCTGTCCCTGTCCTCAATCAGGCGATCGAGGACGGCAGATGTGTATAAGAGACAG
GTCTCGTGGGCTCGGCTGTCCCTGTCCGGAAGCGGGCGATCGAGGACGGCAGATGTGTATAAGAGACAG
GTCTCGTGGGCTCGGCTGTCCCTGTCCTCTGCATTGCGATCGAGGACGGCAGATGTGTATAAGAGACAG
GTCTCGTGGGCTCGGCTGTCCCTGTCCGCGCGCAAGCGATCGAGGACGGCAGATGTGTATAAGAGACAG
GTCTCGTGGGCTCGGCTGTCCCTGTCCTCATCGAAGCGATCGAGGACGGCAGATGTGTATAAGAGACAG
GTCTCGTGGGCTCGGCTGTCCCTGTCCTCCTCCGTGCGATCGAGGACGGCAGATGTGTATAAGAGACAG
GTCTCGTGGGCTCGGCTGTCCCTGTCCACGAGCAGGCGATCGAGGACGGCAGATGTGTATAAGAGACAG
GTCTCGTGGGCTCGGCTGTCCCTGTCCAACGTACTGCGATCGAGGACGGCAGATGTGTATAAGAGACAG
GTCTCGTGGGCTCGGCTGTCCCTGTCCCCTCCTGCGCGATCGAGGACGGCAGATGTGTATAAGAGACAG
GTCTCGTGGGCTCGGCTGTCCCTGTCCTTCTAATGGCGATCGAGGACGGCAGATGTGTATAAGAGACAG
GTCTCGTGGGCTCGGCTGTCCCTGTCCTGCAGTTGGCGATCGAGGACGGCAGATGTGTATAAGAGACAG
GTCTCGTGGGCTCGGCTGTCCCTGTCCTGGCGGTTGCGATCGAGGACGGCAGATGTGTATAAGAGACAG
GTCTCGTGGGCTCGGCTGTCCCTGTCCAAGTAATCGCGATCGAGGACGGCAGATGTGTATAAGAGACAG
GTCTCGTGGGCTCGGCTGTCCCTGTCCTATAACTCGCGATCGAGGACGGCAGATGTGTATAAGAGACAG
GTCTCGTGGGCTCGGCTGTCCCTGTCCGGCAACTGGCGATCGAGGACGGCAGATGTGTATAAGAGACAG
GTCTCGTGGGCTCGGCTGTCCCTGTCCGCTCTCTGGCGATCGAGGACGGCAGATGTGTATAAGAGACAG
GTCTCGTGGGCTCGGCTGTCCCTGTCCTTGGAGAGGCGATCGAGGACGGCAGATGTGTATAAGAGACAG
GTCTCGTGGGCTCGGCTGTCCCTGTCCGCTAGAAGGCGATCGAGGACGGCAGATGTGTATAAGAGACAG
GTCTCGTGGGCTCGGCTGTCCCTGTCCGCCGGTAGGCGATCGAGGACGGCAGATGTGTATAAGAGACAG
GTCTCGTGGGCTCGGCTGTCCCTGTCCGCCGTCCGGCGATCGAGGACGGCAGATGTGTATAAGAGACAG
GTCTCGTGGGCTCGGCTGTCCCTGTCCCATCAAGCGCGATCGAGGACGGCAGATGTGTATAAGAGACAG
GTCTCGTGGGCTCGGCTGTCCCTGTCCAACGGTTCGCGATCGAGGACGGCAGATGTGTATAAGAGACAG
GTCTCGTGGGCTCGGCTGTCCCTGTCCGATGCGTTGCGATCGAGGACGGCAGATGTGTATAAGAGACAG
GTCTCGTGGGCTCGGCTGTCCCTGTCCTGGTCAGTGCGATCGAGGACGGCAGATGTGTATAAGAGACAG
GTCTCGTGGGCTCGGCTGTCCCTGTCCCGTTGGTTGCGATCGAGGACGGCAGATGTGTATAAGAGACAG
GTCTCGTGGGCTCGGCTGTCCCTGTCCGACGCGCCGCGATCGAGGACGGCAGATGTGTATAAGAGACAG
GTCTCGTGGGCTCGGCTGTCCCTGTCCCCGGTTCTGCGATCGAGGACGGCAGATGTGTATAAGAGACAG
GTCTCGTGGGCTCGGCTGTCCCTGTCCGCGTCGGCGCGATCGAGGACGGCAGATGTGTATAAGAGACAG
GTCTCGTGGGCTCGGCTGTCCCTGTCCTGATTCCGGCGATCGAGGACGGCAGATGTGTATAAGAGACAG
GTCTCGTGGGCTCGGCTGTCCCTGTCCCTTGAGTTGCGATCGAGGACGGCAGATGTGTATAAGAGACAG
GTCTCGTGGGCTCGGCTGTCCCTGTCCGGACGTAGGCGATCGAGGACGGCAGATGTGTATAAGAGACAG
GTCTCGTGGGCTCGGCTGTCCCTGTCCATGCTCAGGCGATCGAGGACGGCAGATGTGTATAAGAGACAG

### Sheet: RTi sgRNA
RTi sgRNA RT primers
CCGGGAGCTGCATGTTCTCGCGTTTTTTCAAGTTGATAA
CCGGGAGCTGCATGTGTCGATGCTTTTTCAAGTTGATAA
CCGGGAGCTGCATGTGCGGAGGATTTTTCAAGTTGATAA
CCGGGAGCTGCATGTTCTCAGGATTTTTCAAGTTGATAA
CCGGGAGCTGCATGTGGCTGCTATTTTTCAAGTTGATAA
CCGGGAGCTGCATGTCAGTATCTTTTTTCAAGTTGATAA
CCGGGAGCTGCATGTCTAGTCAATTTTTCAAGTTGATAA
CCGGGAGCTGCATGTCGTATGAATTTTTCAAGTTGATAA
CCGGGAGCTGCATGTGTCAACCATTTTTCAAGTTGATAA
CCGGGAGCTGCATGTGTCGCCGGTTTTTCAAGTTGATAA
CCGGGAGCTGCATGTCCAATTCCTTTTTCAAGTTGATAA
CCGGGAGCTGCATGTCGCCTCGGTTTTTCAAGTTGATAA
CCGGGAGCTGCATGTGCGGCAAGTTTTTCAAGTTGATAA
CCGGGAGCTGCATGTTCTTAGAGTTTTTCAAGTTGATAA
CCGGGAGCTGCATGTAATATCGATTTTTCAAGTTGATAA
CCGGGAGCTGCATGTGCATGGTTTTTTTCAAGTTGATAA
CCGGGAGCTGCATGTAGAGCAGTTTTTTCAAGTTGATAA
CCGGGAGCTGCATGTAGACTGAGTTTTTCAAGTTGATAA
CCGGGAGCTGCATGTCCGGATTGTTTTTCAAGTTGATAA
CCGGGAGCTGCATGTAGCCGTACTTTTTCAAGTTGATAA
CCGGGAGCTGCATGTGTCTGGAGTTTTTCAAGTTGATAA
CCGGGAGCTGCATGTAGAACCGCTTTTTCAAGTTGATAA
CCGGGAGCTGCATGTCGGAACTTTTTTTCAAGTTGATAA
CCGGGAGCTGCATGTCCGAGATGTTTTTCAAGTTGATAA
CCGGGAGCTGCATGTGTCGCGAATTTTTCAAGTTGATAA
CCGGGAGCTGCATGTGTAAGTTGTTTTTCAAGTTGATAA
CCGGGAGCTGCATGTTCCTTATTTTTTTCAAGTTGATAA
CCGGGAGCTGCATGTCATTAACGTTTTTCAAGTTGATAA
CCGGGAGCTGCATGTAACCTGGCTTTTTCAAGTTGATAA
CCGGGAGCTGCATGTGCGCCGTTTTTTTCAAGTTGATAA
CCGGGAGCTGCATGTGCAACGCCTTTTTCAAGTTGATAA
CCGGGAGCTGCATGTGGTAGTCTTTTTTCAAGTTGATAA
CCGGGAGCTGCATGTTGGACGAGTTTTTCAAGTTGATAA
CCGGGAGCTGCATGTTAATTATGTTTTTCAAGTTGATAA
CCGGGAGCTGCATGTCGCCTTCTTTTTTCAAGTTGATAA
CCGGGAGCTGCATGTGACGTCGTTTTTTCAAGTTGATAA
CCGGGAGCTGCATGTTGACTTGGTTTTTCAAGTTGATAA
CCGGGAGCTGCATGTATAACGAGTTTTTCAAGTTGATAA
CCGGGAGCTGCATGTACCGGAGGTTTTTCAAGTTGATAA
CCGGGAGCTGCATGTCTCTACTATTTTTCAAGTTGATAA
CCGGGAGCTGCATGTATTCAAGGTTTTTCAAGTTGATAA
CCGGGAGCTGCATGTCTCAATTGTTTTTCAAGTTGATAA
CCGGGAGCTGCATGTATGCCTGGTTTTTCAAGTTGATAA
CCGGGAGCTGCATGTTCATGCTGTTTTTCAAGTTGATAA
CCGGGAGCTGCATGTGGTATCTTTTTTTCAAGTTGATAA
CCGGGAGCTGCATGTGAAGAGCATTTTTCAAGTTGATAA
CCGGGAGCTGCATGTGCAGACGGTTTTTCAAGTTGATAA
CCGGGAGCTGCATGTCCGCAGTCTTTTTCAAGTTGATAA
CCGGGAGCTGCATGTGCGCAATATTTTTCAAGTTGATAA
CCGGGAGCTGCATGTCCGGTCAGTTTTTCAAGTTGATAA
CCGGGAGCTGCATGTGGCTTCAGTTTTTCAAGTTGATAA
CCGGGAGCTGCATGTCGCGATTATTTTTCAAGTTGATAA
CCGGGAGCTGCATGTCGGAGCCGTTTTTCAAGTTGATAA
CCGGGAGCTGCATGTAGATCTCGTTTTTCAAGTTGATAA
CCGGGAGCTGCATGTCTCGGTACTTTTTCAAGTTGATAA
CCGGGAGCTGCATGTAGATTAGCTTTTTCAAGTTGATAA
CCGGGAGCTGCATGTGTTCGTCATTTTTCAAGTTGATAA
CCGGGAGCTGCATGTGTCCTGCCTTTTTCAAGTTGATAA
CCGGGAGCTGCATGTCCTGAAGGTTTTTCAAGTTGATAA
CCGGGAGCTGCATGTCGTTAGCATTTTTCAAGTTGATAA
CCGGGAGCTGCATGTAGGTCTATTTTTTCAAGTTGATAA
CCGGGAGCTGCATGTTGCAAGGATTTTTCAAGTTGATAA
CCGGGAGCTGCATGTCAAGCTATTTTTTCAAGTTGATAA
CCGGGAGCTGCATGTGCGATTGCTTTTTCAAGTTGATAA
CCGGGAGCTGCATGTTCAATCAGTTTTTCAAGTTGATAA
CCGGGAGCTGCATGTGGAAGCGGTTTTTCAAGTTGATAA
CCGGGAGCTGCATGTTCTGCATTTTTTTCAAGTTGATAA
CCGGGAGCTGCATGTGCGCGCAATTTTTCAAGTTGATAA
CCGGGAGCTGCATGTTCATCGAATTTTTCAAGTTGATAA
CCGGGAGCTGCATGTTCCTCCGTTTTTTCAAGTTGATAA
CCGGGAGCTGCATGTACGAGCAGTTTTTCAAGTTGATAA
CCGGGAGCTGCATGTAACGTACTTTTTTCAAGTTGATAA
CCGGGAGCTGCATGTCCTCCTGCTTTTTCAAGTTGATAA
CCGGGAGCTGCATGTTTCTAATGTTTTTCAAGTTGATAA
CCGGGAGCTGCATGTTGCAGTTGTTTTTCAAGTTGATAA
CCGGGAGCTGCATGTTGGCGGTTTTTTTCAAGTTGATAA
CCGGGAGCTGCATGTAAGTAATCTTTTTCAAGTTGATAA
CCGGGAGCTGCATGTTATAACTCTTTTTCAAGTTGATAA
CCGGGAGCTGCATGTGGCAACTGTTTTTCAAGTTGATAA
CCGGGAGCTGCATGTGCTCTCTGTTTTTCAAGTTGATAA
CCGGGAGCTGCATGTTTGGAGAGTTTTTCAAGTTGATAA
CCGGGAGCTGCATGTGCTAGAAGTTTTTCAAGTTGATAA
CCGGGAGCTGCATGTGCCGGTAGTTTTTCAAGTTGATAA
CCGGGAGCTGCATGTGCCGTCCGTTTTTCAAGTTGATAA
CCGGGAGCTGCATGTCATCAAGCTTTTTCAAGTTGATAA
CCGGGAGCTGCATGTAACGGTTCTTTTTCAAGTTGATAA
CCGGGAGCTGCATGTGATGCGTTTTTTTCAAGTTGATAA
CCGGGAGCTGCATGTTGGTCAGTTTTTTCAAGTTGATAA
CCGGGAGCTGCATGTCGTTGGTTTTTTTCAAGTTGATAA
CCGGGAGCTGCATGTGACGCGCCTTTTTCAAGTTGATAA
CCGGGAGCTGCATGTCCGGTTCTTTTTTCAAGTTGATAA
CCGGGAGCTGCATGTGCGTCGGCTTTTTCAAGTTGATAA
CCGGGAGCTGCATGTTGATTCCGTTTTTCAAGTTGATAA
CCGGGAGCTGCATGTCTTGAGTTTTTTTCAAGTTGATAA
CCGGGAGCTGCATGTGGACGTAGTTTTTCAAGTTGATAA
CCGGGAGCTGCATGTATGCTCAGTTTTTCAAGTTGATAA

### Sheet: P7i ATAC (PCR1)
P7i ATAC-seq PCR1 primers
CAAGCAGAAGACGGCATACGAGATAGTAGGTAGTCTCGTGGGCTCGG
CAAGCAGAAGACGGCATACGAGATGTATAGGCGTCTCGTGGGCTCGG
CAAGCAGAAGACGGCATACGAGATCGAATAGAGTCTCGTGGGCTCGG
CAAGCAGAAGACGGCATACGAGATCTCGGCCAGTCTCGTGGGCTCGG
CAAGCAGAAGACGGCATACGAGATTGGATCAAGTCTCGTGGGCTCGG
CAAGCAGAAGACGGCATACGAGATCGGATTACGTCTCGTGGGCTCGG
CAAGCAGAAGACGGCATACGAGATCGTCTATTGTCTCGTGGGCTCGG
CAAGCAGAAGACGGCATACGAGATGAATGCCGGTCTCGTGGGCTCGG
CAAGCAGAAGACGGCATACGAGATGACTCAAGGTCTCGTGGGCTCGG
CAAGCAGAAGACGGCATACGAGATGCGGATATGTCTCGTGGGCTCGG
CAAGCAGAAGACGGCATACGAGATGCTAATCGGTCTCGTGGGCTCGG
CAAGCAGAAGACGGCATACGAGATGCGGTATTGTCTCGTGGGCTCGG
CAAGCAGAAGACGGCATACGAGATAAGGATGCGTCTCGTGGGCTCGG
CAAGCAGAAGACGGCATACGAGATCTGGTCTTGTCTCGTGGGCTCGG
CAAGCAGAAGACGGCATACGAGATCCGCGCTTGTCTCGTGGGCTCGG
CAAGCAGAAGACGGCATACGAGATGGTTGACCGTCTCGTGGGCTCGG
CAAGCAGAAGACGGCATACGAGATGAACCGATGTCTCGTGGGCTCGG
CAAGCAGAAGACGGCATACGAGATGATAAGTAGTCTCGTGGGCTCGG
CAAGCAGAAGACGGCATACGAGATCTTATTCTGTCTCGTGGGCTCGG
CAAGCAGAAGACGGCATACGAGATAGGAGATTGTCTCGTGGGCTCGG
CAAGCAGAAGACGGCATACGAGATATTGGTCTGTCTCGTGGGCTCGG
CAAGCAGAAGACGGCATACGAGATGCGCATGGGTCTCGTGGGCTCGG
CAAGCAGAAGACGGCATACGAGATTGCTTCGCGTCTCGTGGGCTCGG
CAAGCAGAAGACGGCATACGAGATCCTAACTAGTCTCGTGGGCTCGG
CAAGCAGAAGACGGCATACGAGATCGCTCGCCGTCTCGTGGGCTCGG
CAAGCAGAAGACGGCATACGAGATACTTACGGGTCTCGTGGGCTCGG
CAAGCAGAAGACGGCATACGAGATGCCTGAACGTCTCGTGGGCTCGG
CAAGCAGAAGACGGCATACGAGATCAAGTTGAGTCTCGTGGGCTCGG
CAAGCAGAAGACGGCATACGAGATATCTCATTGTCTCGTGGGCTCGG
CAAGCAGAAGACGGCATACGAGATGGAGAAGCGTCTCGTGGGCTCGG
CAAGCAGAAGACGGCATACGAGATAGTCTCCGGTCTCGTGGGCTCGG
CAAGCAGAAGACGGCATACGAGATATCAAGTTGTCTCGTGGGCTCGG
CAAGCAGAAGACGGCATACGAGATTCTCTGATGTCTCGTGGGCTCGG
CAAGCAGAAGACGGCATACGAGATGGTCCATCGTCTCGTGGGCTCGG
CAAGCAGAAGACGGCATACGAGATCCTTCAATGTCTCGTGGGCTCGG
CAAGCAGAAGACGGCATACGAGATAACTCGTAGTCTCGTGGGCTCGG
CAAGCAGAAGACGGCATACGAGATCTATATGGGTCTCGTGGGCTCGG
CAAGCAGAAGACGGCATACGAGATGTATGCTCGTCTCGTGGGCTCGG
CAAGCAGAAGACGGCATACGAGATGGCGGCCTGTCTCGTGGGCTCGG
CAAGCAGAAGACGGCATACGAGATGTTGCTCGGTCTCGTGGGCTCGG
CAAGCAGAAGACGGCATACGAGATATTAGCGTGTCTCGTGGGCTCGG
CAAGCAGAAGACGGCATACGAGATACTTCGTTGTCTCGTGGGCTCGG
CAAGCAGAAGACGGCATACGAGATATGAGAGGGTCTCGTGGGCTCGG
CAAGCAGAAGACGGCATACGAGATACGAGTCTGTCTCGTGGGCTCGG
CAAGCAGAAGACGGCATACGAGATCGTATCGCGTCTCGTGGGCTCGG
CAAGCAGAAGACGGCATACGAGATCCGGCTACGTCTCGTGGGCTCGG
CAAGCAGAAGACGGCATACGAGATGCTAGTTAGTCTCGTGGGCTCGG
CAAGCAGAAGACGGCATACGAGATGCGAGCGTGTCTCGTGGGCTCGG
CAAGCAGAAGACGGCATACGAGATTAGCATTGGTCTCGTGGGCTCGG
CAAGCAGAAGACGGCATACGAGATACTTCTAAGTCTCGTGGGCTCGG
CAAGCAGAAGACGGCATACGAGATATCAACTCGTCTCGTGGGCTCGG
CAAGCAGAAGACGGCATACGAGATCGTTGCGGGTCTCGTGGGCTCGG
CAAGCAGAAGACGGCATACGAGATTCCTACTGGTCTCGTGGGCTCGG
CAAGCAGAAGACGGCATACGAGATTAGGCCGTGTCTCGTGGGCTCGG
CAAGCAGAAGACGGCATACGAGATTGAAGGTTGTCTCGTGGGCTCGG
CAAGCAGAAGACGGCATACGAGATCTTCCTATGTCTCGTGGGCTCGG
CAAGCAGAAGACGGCATACGAGATTCTTATATGTCTCGTGGGCTCGG
CAAGCAGAAGACGGCATACGAGATACCATTCTGTCTCGTGGGCTCGG
CAAGCAGAAGACGGCATACGAGATCCGCGCAGGTCTCGTGGGCTCGG
CAAGCAGAAGACGGCATACGAGATACCGCCGGGTCTCGTGGGCTCGG
CAAGCAGAAGACGGCATACGAGATATACGCAGGTCTCGTGGGCTCGG
CAAGCAGAAGACGGCATACGAGATCTCTGGCCGTCTCGTGGGCTCGG
CAAGCAGAAGACGGCATACGAGATCCAGCCTCGTCTCGTGGGCTCGG
CAAGCAGAAGACGGCATACGAGATCTCGCAGGGTCTCGTGGGCTCGG
CAAGCAGAAGACGGCATACGAGATACGACTCGGTCTCGTGGGCTCGG
CAAGCAGAAGACGGCATACGAGATGCTCTGCTGTCTCGTGGGCTCGG
CAAGCAGAAGACGGCATACGAGATGTAAGAAGGTCTCGTGGGCTCGG
CAAGCAGAAGACGGCATACGAGATATACCAGGGTCTCGTGGGCTCGG
CAAGCAGAAGACGGCATACGAGATCCAAGAGTGTCTCGTGGGCTCGG
CAAGCAGAAGACGGCATACGAGATGCAATGAGGTCTCGTGGGCTCGG
CAAGCAGAAGACGGCATACGAGATCAATAATAGTCTCGTGGGCTCGG
CAAGCAGAAGACGGCATACGAGATCCTGACGGGTCTCGTGGGCTCGG
CAAGCAGAAGACGGCATACGAGATAATCCATGGTCTCGTGGGCTCGG
CAAGCAGAAGACGGCATACGAGATACCGAATGGTCTCGTGGGCTCGG
CAAGCAGAAGACGGCATACGAGATCGCAATACGTCTCGTGGGCTCGG
CAAGCAGAAGACGGCATACGAGATACTCATACGTCTCGTGGGCTCGG
CAAGCAGAAGACGGCATACGAGATAACGACTAGTCTCGTGGGCTCGG
CAAGCAGAAGACGGCATACGAGATTCTACTACGTCTCGTGGGCTCGG
CAAGCAGAAGACGGCATACGAGATCGCCGACCGTCTCGTGGGCTCGG
CAAGCAGAAGACGGCATACGAGATAAGTCATTGTCTCGTGGGCTCGG
CAAGCAGAAGACGGCATACGAGATAGGCCTTGGTCTCGTGGGCTCGG
CAAGCAGAAGACGGCATACGAGATCCAGAAGCGTCTCGTGGGCTCGG
CAAGCAGAAGACGGCATACGAGATGAACTAAGGTCTCGTGGGCTCGG
CAAGCAGAAGACGGCATACGAGATAAGCAGGTGTCTCGTGGGCTCGG
CAAGCAGAAGACGGCATACGAGATAAGTACGCGTCTCGTGGGCTCGG
CAAGCAGAAGACGGCATACGAGATACGACCGAGTCTCGTGGGCTCGG
CAAGCAGAAGACGGCATACGAGATCAAGTACTGTCTCGTGGGCTCGG
CAAGCAGAAGACGGCATACGAGATGTTGCAACGTCTCGTGGGCTCGG
CAAGCAGAAGACGGCATACGAGATTGAGTCCTGTCTCGTGGGCTCGG
CAAGCAGAAGACGGCATACGAGATAACGGTCTGTCTCGTGGGCTCGG
CAAGCAGAAGACGGCATACGAGATTCATGAAGGTCTCGTGGGCTCGG
CAAGCAGAAGACGGCATACGAGATAGTATAGTGTCTCGTGGGCTCGG
CAAGCAGAAGACGGCATACGAGATTGGCCATCGTCTCGTGGGCTCGG
CAAGCAGAAGACGGCATACGAGATTGAGAGGAGTCTCGTGGGCTCGG
CAAGCAGAAGACGGCATACGAGATCTAGTTGCGTCTCGTGGGCTCGG
CAAGCAGAAGACGGCATACGAGATTCGCGGATGTCTCGTGGGCTCGG
CAAGCAGAAGACGGCATACGAGATATTGCATTGTCTCGTGGGCTCGG
CAAGCAGAAGACGGCATACGAGATCTTATCAGGTCTCGTGGGCTCGG
CAAGCAGAAGACGGCATACGAGATGCGCATCGGTCTCGTGGGCTCGG
CAAGCAGAAGACGGCATACGAGATCAATATCCGTCTCGTGGGCTCGG
CAAGCAGAAGACGGCATACGAGATATAGTCAAGTCTCGTGGGCTCGG
CAAGCAGAAGACGGCATACGAGATAGAAGAGCGTCTCGTGGGCTCGG
CAAGCAGAAGACGGCATACGAGATCCGGTTAGGTCTCGTGGGCTCGG
CAAGCAGAAGACGGCATACGAGATGCTAAGACGTCTCGTGGGCTCGG
CAAGCAGAAGACGGCATACGAGATAGCTGAGGGTCTCGTGGGCTCGG
CAAGCAGAAGACGGCATACGAGATAACGCCATGTCTCGTGGGCTCGG
CAAGCAGAAGACGGCATACGAGATCGTCTGAGGTCTCGTGGGCTCGG
CAAGCAGAAGACGGCATACGAGATGCGACCTGGTCTCGTGGGCTCGG
CAAGCAGAAGACGGCATACGAGATCTACGAATGTCTCGTGGGCTCGG
CAAGCAGAAGACGGCATACGAGATCGTAGGCAGTCTCGTGGGCTCGG
CAAGCAGAAGACGGCATACGAGATAAGACGCTGTCTCGTGGGCTCGG
CAAGCAGAAGACGGCATACGAGATGGTAACGCGTCTCGTGGGCTCGG
CAAGCAGAAGACGGCATACGAGATACCGCTACGTCTCGTGGGCTCGG
CAAGCAGAAGACGGCATACGAGATACCTGGACGTCTCGTGGGCTCGG
CAAGCAGAAGACGGCATACGAGATGCAGTCCAGTCTCGTGGGCTCGG
CAAGCAGAAGACGGCATACGAGATCGAGTCGGGTCTCGTGGGCTCGG
CAAGCAGAAGACGGCATACGAGATAAGCCTATGTCTCGTGGGCTCGG
CAAGCAGAAGACGGCATACGAGATCGATCGGAGTCTCGTGGGCTCGG
CAAGCAGAAGACGGCATACGAGATCAAGCGGTGTCTCGTGGGCTCGG
CAAGCAGAAGACGGCATACGAGATCTCATATCGTCTCGTGGGCTCGG
CAAGCAGAAGACGGCATACGAGATAGAGTAGAGTCTCGTGGGCTCGG
CAAGCAGAAGACGGCATACGAGATATGACTGCGTCTCGTGGGCTCGG
CAAGCAGAAGACGGCATACGAGATTTAGGATGGTCTCGTGGGCTCGG
CAAGCAGAAGACGGCATACGAGATTCAGATTCGTCTCGTGGGCTCGG
CAAGCAGAAGACGGCATACGAGATTCAGTTAAGTCTCGTGGGCTCGG
CAAGCAGAAGACGGCATACGAGATGTTAGCGGGTCTCGTGGGCTCGG
CAAGCAGAAGACGGCATACGAGATGCAACTAAGTCTCGTGGGCTCGG
CAAGCAGAAGACGGCATACGAGATAACCGAACGTCTCGTGGGCTCGG
CAAGCAGAAGACGGCATACGAGATGAGTCGTCGTCTCGTGGGCTCGG
CAAGCAGAAGACGGCATACGAGATATGCAGTCGTCTCGTGGGCTCGG
CAAGCAGAAGACGGCATACGAGATATATATACGTCTCGTGGGCTCGG
CAAGCAGAAGACGGCATACGAGATGAGGCCAAGTCTCGTGGGCTCGG
CAAGCAGAAGACGGCATACGAGATGCAAGCCTGTCTCGTGGGCTCGG
CAAGCAGAAGACGGCATACGAGATAATCCGACGTCTCGTGGGCTCGG
CAAGCAGAAGACGGCATACGAGATAACTACCTGTCTCGTGGGCTCGG
CAAGCAGAAGACGGCATACGAGATAGAGATAAGTCTCGTGGGCTCGG
CAAGCAGAAGACGGCATACGAGATAGTAATAGGTCTCGTGGGCTCGG
CAAGCAGAAGACGGCATACGAGATACTTAGTAGTCTCGTGGGCTCGG
CAAGCAGAAGACGGCATACGAGATACCATCAAGTCTCGTGGGCTCGG
CAAGCAGAAGACGGCATACGAGATAATCGAGTGTCTCGTGGGCTCGG
CAAGCAGAAGACGGCATACGAGATCTTCGTTAGTCTCGTGGGCTCGG
CAAGCAGAAGACGGCATACGAGATCAGCAACTGTCTCGTGGGCTCGG
CAAGCAGAAGACGGCATACGAGATCAAGAGACGTCTCGTGGGCTCGG
CAAGCAGAAGACGGCATACGAGATATCCTCTTGTCTCGTGGGCTCGG

### Sheet: P5i ATAC (PCR1)
P5i ATAC-seq PCR1 primers
AATGATACGGCGACCACCGAGATCTACACGGTATTGGTCGTCGGCAGCGTC
AATGATACGGCGACCACCGAGATCTACACCGACGTTATCGTCGGCAGCGTC
AATGATACGGCGACCACCGAGATCTACACTTGCCGCTTCGTCGGCAGCGTC
AATGATACGGCGACCACCGAGATCTACACGTCGTTCTTCGTCGGCAGCGTC
AATGATACGGCGACCACCGAGATCTACACCTTCTGCGTCGTCGGCAGCGTC
AATGATACGGCGACCACCGAGATCTACACTTGATCTGTCGTCGGCAGCGTC
AATGATACGGCGACCACCGAGATCTACACAGTCCGCATCGTCGGCAGCGTC
AATGATACGGCGACCACCGAGATCTACACAACTCTCTTCGTCGGCAGCGTC
AATGATACGGCGACCACCGAGATCTACACGGAGTCTGTCGTCGGCAGCGTC
AATGATACGGCGACCACCGAGATCTACACGTTATATGTCGTCGGCAGCGTC
AATGATACGGCGACCACCGAGATCTACACACGCTTAATCGTCGGCAGCGTC
AATGATACGGCGACCACCGAGATCTACACTTCTGGTTTCGTCGGCAGCGTC
AATGATACGGCGACCACCGAGATCTACACCTAGATCTTCGTCGGCAGCGTC
AATGATACGGCGACCACCGAGATCTACACACCTTCCATCGTCGGCAGCGTC
AATGATACGGCGACCACCGAGATCTACACCGTTACTCTCGTCGGCAGCGTC
AATGATACGGCGACCACCGAGATCTACACATTCCGGTTCGTCGGCAGCGTC
AATGATACGGCGACCACCGAGATCTACACCGGTTGGTTCGTCGGCAGCGTC
AATGATACGGCGACCACCGAGATCTACACAAGTTCGTTCGTCGGCAGCGTC
AATGATACGGCGACCACCGAGATCTACACCCGTAGATTCGTCGGCAGCGTC
AATGATACGGCGACCACCGAGATCTACACCATTGCAGTCGTCGGCAGCGTC
AATGATACGGCGACCACCGAGATCTACACCTGCAAGTTCGTCGGCAGCGTC
AATGATACGGCGACCACCGAGATCTACACCGAGGCAGTCGTCGGCAGCGTC
AATGATACGGCGACCACCGAGATCTACACGACGATAATCGTCGGCAGCGTC
AATGATACGGCGACCACCGAGATCTACACACCTCGAGTCGTCGGCAGCGTC
AATGATACGGCGACCACCGAGATCTACACGTTCAGAATCGTCGGCAGCGTC
AATGATACGGCGACCACCGAGATCTACACCGCCGACCTCGTCGGCAGCGTC
AATGATACGGCGACCACCGAGATCTACACAGAAGCCTTCGTCGGCAGCGTC
AATGATACGGCGACCACCGAGATCTACACCGTACGTCTCGTCGGCAGCGTC
AATGATACGGCGACCACCGAGATCTACACTCAATATATCGTCGGCAGCGTC
AATGATACGGCGACCACCGAGATCTACACGCCAAGACTCGTCGGCAGCGTC
AATGATACGGCGACCACCGAGATCTACACCTCATATTTCGTCGGCAGCGTC
AATGATACGGCGACCACCGAGATCTACACGCGAGGTCTCGTCGGCAGCGTC
AATGATACGGCGACCACCGAGATCTACACAGAAGTTATCGTCGGCAGCGTC
AATGATACGGCGACCACCGAGATCTACACGAAGCAGCTCGTCGGCAGCGTC
AATGATACGGCGACCACCGAGATCTACACTCCTCAATTCGTCGGCAGCGTC
AATGATACGGCGACCACCGAGATCTACACAGCCATATTCGTCGGCAGCGTC
AATGATACGGCGACCACCGAGATCTACACTCAGGACCTCGTCGGCAGCGTC
AATGATACGGCGACCACCGAGATCTACACAGCCAATCTCGTCGGCAGCGTC
AATGATACGGCGACCACCGAGATCTACACGCCTCATCTCGTCGGCAGCGTC
AATGATACGGCGACCACCGAGATCTACACAAGTATAATCGTCGGCAGCGTC
AATGATACGGCGACCACCGAGATCTACACTGGTATGATCGTCGGCAGCGTC
AATGATACGGCGACCACCGAGATCTACACCTCAGCGCTCGTCGGCAGCGTC
AATGATACGGCGACCACCGAGATCTACACTGCCATCCTCGTCGGCAGCGTC
AATGATACGGCGACCACCGAGATCTACACTAGTATCTTCGTCGGCAGCGTC
AATGATACGGCGACCACCGAGATCTACACACCAGACCTCGTCGGCAGCGTC
AATGATACGGCGACCACCGAGATCTACACACGCGCCTTCGTCGGCAGCGTC
AATGATACGGCGACCACCGAGATCTACACCATAGGATTCGTCGGCAGCGTC
AATGATACGGCGACCACCGAGATCTACACGCCGGCAGTCGTCGGCAGCGTC
AATGATACGGCGACCACCGAGATCTACACACCGCGTTTCGTCGGCAGCGTC
AATGATACGGCGACCACCGAGATCTACACTCAGCGAGTCGTCGGCAGCGTC
AATGATACGGCGACCACCGAGATCTACACGTATCTGATCGTCGGCAGCGTC
AATGATACGGCGACCACCGAGATCTACACCCAGAGCGTCGTCGGCAGCGTC
AATGATACGGCGACCACCGAGATCTACACGCGCGAACTCGTCGGCAGCGTC
AATGATACGGCGACCACCGAGATCTACACGGATATCGTCGTCGGCAGCGTC
AATGATACGGCGACCACCGAGATCTACACATATCGATTCGTCGGCAGCGTC
AATGATACGGCGACCACCGAGATCTACACGTACGAGCTCGTCGGCAGCGTC
AATGATACGGCGACCACCGAGATCTACACCAGATATGTCGTCGGCAGCGTC
AATGATACGGCGACCACCGAGATCTACACGAATAGGCTCGTCGGCAGCGTC
AATGATACGGCGACCACCGAGATCTACACCATGGAAGTCGTCGGCAGCGTC
AATGATACGGCGACCACCGAGATCTACACCCTCGACGTCGTCGGCAGCGTC
AATGATACGGCGACCACCGAGATCTACACTATGCTAGTCGTCGGCAGCGTC
AATGATACGGCGACCACCGAGATCTACACATCAAGCATCGTCGGCAGCGTC
AATGATACGGCGACCACCGAGATCTACACCCGATCCTTCGTCGGCAGCGTC
AATGATACGGCGACCACCGAGATCTACACCTGGATAATCGTCGGCAGCGTC
AATGATACGGCGACCACCGAGATCTACACAACGCGCATCGTCGGCAGCGTC
AATGATACGGCGACCACCGAGATCTACACGATATATTTCGTCGGCAGCGTC
AATGATACGGCGACCACCGAGATCTACACAACCGGTTTCGTCGGCAGCGTC
AATGATACGGCGACCACCGAGATCTACACTTGGAGCTTCGTCGGCAGCGTC
AATGATACGGCGACCACCGAGATCTACACCAGCCGTATCGTCGGCAGCGTC
AATGATACGGCGACCACCGAGATCTACACAACTCCGATCGTCGGCAGCGTC
AATGATACGGCGACCACCGAGATCTACACTGGAGTACTCGTCGGCAGCGTC
AATGATACGGCGACCACCGAGATCTACACCGAATATTTCGTCGGCAGCGTC
AATGATACGGCGACCACCGAGATCTACACTCCTAGGTTCGTCGGCAGCGTC
AATGATACGGCGACCACCGAGATCTACACGGCATAGATCGTCGGCAGCGTC
AATGATACGGCGACCACCGAGATCTACACCTTGCGAGTCGTCGGCAGCGTC
AATGATACGGCGACCACCGAGATCTACACCTCGCGTATCGTCGGCAGCGTC
AATGATACGGCGACCACCGAGATCTACACAGTACTGATCGTCGGCAGCGTC
AATGATACGGCGACCACCGAGATCTACACTACCGCATTCGTCGGCAGCGTC
AATGATACGGCGACCACCGAGATCTACACGTAGAAGTTCGTCGGCAGCGTC
AATGATACGGCGACCACCGAGATCTACACCGCGCTCATCGTCGGCAGCGTC
AATGATACGGCGACCACCGAGATCTACACCCAACGTTTCGTCGGCAGCGTC
AATGATACGGCGACCACCGAGATCTACACTCCGTATATCGTCGGCAGCGTC
AATGATACGGCGACCACCGAGATCTACACTGGAACCGTCGTCGGCAGCGTC
AATGATACGGCGACCACCGAGATCTACACATAGAGAGTCGTCGGCAGCGTC
AATGATACGGCGACCACCGAGATCTACACAACCTGCCTCGTCGGCAGCGTC
AATGATACGGCGACCACCGAGATCTACACGCTTCCGATCGTCGGCAGCGTC
AATGATACGGCGACCACCGAGATCTACACCGTCCTCCTCGTCGGCAGCGTC
AATGATACGGCGACCACCGAGATCTACACTCCAGCTCTCGTCGGCAGCGTC
AATGATACGGCGACCACCGAGATCTACACAGAGCCTATCGTCGGCAGCGTC
AATGATACGGCGACCACCGAGATCTACACATAGAATCTCGTCGGCAGCGTC
AATGATACGGCGACCACCGAGATCTACACGGTACGCCTCGTCGGCAGCGTC
AATGATACGGCGACCACCGAGATCTACACGGTACCAATCGTCGGCAGCGTC
AATGATACGGCGACCACCGAGATCTACACGCGACGATTCGTCGGCAGCGTC
AATGATACGGCGACCACCGAGATCTACACAGTCGCGCTCGTCGGCAGCGTC
AATGATACGGCGACCACCGAGATCTACACGAATGAGTTCGTCGGCAGCGTC
AATGATACGGCGACCACCGAGATCTACACGTCGCCTTTCGTCGGCAGCGTC

### Sheet: P5i sgRNA (PCR1)
P5i sgRNA PCR1 primers
CGCCGTCCAGCTGAGGTATTGGCCGGGAGCTGCATGT
CGCCGTCCAGCTGACGACGTTACCGGGAGCTGCATGT
CGCCGTCCAGCTGATTGCCGCTCCGGGAGCTGCATGT
CGCCGTCCAGCTGAGTCGTTCTCCGGGAGCTGCATGT
CGCCGTCCAGCTGACTTCTGCGCCGGGAGCTGCATGT
CGCCGTCCAGCTGATTGATCTGCCGGGAGCTGCATGT
CGCCGTCCAGCTGAAGTCCGCACCGGGAGCTGCATGT
CGCCGTCCAGCTGAAACTCTCTCCGGGAGCTGCATGT
CGCCGTCCAGCTGAGGAGTCTGCCGGGAGCTGCATGT
CGCCGTCCAGCTGAGTTATATGCCGGGAGCTGCATGT
CGCCGTCCAGCTGAACGCTTAACCGGGAGCTGCATGT
CGCCGTCCAGCTGATTCTGGTTCCGGGAGCTGCATGT
CGCCGTCCAGCTGACTAGATCTCCGGGAGCTGCATGT
CGCCGTCCAGCTGAACCTTCCACCGGGAGCTGCATGT
CGCCGTCCAGCTGACGTTACTCCCGGGAGCTGCATGT
CGCCGTCCAGCTGAATTCCGGTCCGGGAGCTGCATGT
CGCCGTCCAGCTGACGGTTGGTCCGGGAGCTGCATGT
CGCCGTCCAGCTGAAAGTTCGTCCGGGAGCTGCATGT
CGCCGTCCAGCTGACCGTAGATCCGGGAGCTGCATGT
CGCCGTCCAGCTGACATTGCAGCCGGGAGCTGCATGT
CGCCGTCCAGCTGACTGCAAGTCCGGGAGCTGCATGT
CGCCGTCCAGCTGACGAGGCAGCCGGGAGCTGCATGT
CGCCGTCCAGCTGAGACGATAACCGGGAGCTGCATGT
CGCCGTCCAGCTGAACCTCGAGCCGGGAGCTGCATGT
CGCCGTCCAGCTGAGTTCAGAACCGGGAGCTGCATGT
CGCCGTCCAGCTGACGCCGACCCCGGGAGCTGCATGT
CGCCGTCCAGCTGAAGAAGCCTCCGGGAGCTGCATGT
CGCCGTCCAGCTGACGTACGTCCCGGGAGCTGCATGT
CGCCGTCCAGCTGATCAATATACCGGGAGCTGCATGT
CGCCGTCCAGCTGAGCCAAGACCCGGGAGCTGCATGT
CGCCGTCCAGCTGACTCATATTCCGGGAGCTGCATGT
CGCCGTCCAGCTGAGCGAGGTCCCGGGAGCTGCATGT
CGCCGTCCAGCTGAAGAAGTTACCGGGAGCTGCATGT
CGCCGTCCAGCTGAGAAGCAGCCCGGGAGCTGCATGT
CGCCGTCCAGCTGATCCTCAATCCGGGAGCTGCATGT
CGCCGTCCAGCTGAAGCCATATCCGGGAGCTGCATGT
CGCCGTCCAGCTGATCAGGACCCCGGGAGCTGCATGT
CGCCGTCCAGCTGAAGCCAATCCCGGGAGCTGCATGT
CGCCGTCCAGCTGAGCCTCATCCCGGGAGCTGCATGT
CGCCGTCCAGCTGAAAGTATAACCGGGAGCTGCATGT
CGCCGTCCAGCTGATGGTATGACCGGGAGCTGCATGT
CGCCGTCCAGCTGACTCAGCGCCCGGGAGCTGCATGT
CGCCGTCCAGCTGATGCCATCCCCGGGAGCTGCATGT
CGCCGTCCAGCTGATAGTATCTCCGGGAGCTGCATGT
CGCCGTCCAGCTGAACCAGACCCCGGGAGCTGCATGT
CGCCGTCCAGCTGAACGCGCCTCCGGGAGCTGCATGT
CGCCGTCCAGCTGACATAGGATCCGGGAGCTGCATGT
CGCCGTCCAGCTGAGCCGGCAGCCGGGAGCTGCATGT
CGCCGTCCAGCTGAACCGCGTTCCGGGAGCTGCATGT
CGCCGTCCAGCTGATCAGCGAGCCGGGAGCTGCATGT
CGCCGTCCAGCTGAGTATCTGACCGGGAGCTGCATGT
CGCCGTCCAGCTGACCAGAGCGCCGGGAGCTGCATGT
CGCCGTCCAGCTGAGCGCGAACCCGGGAGCTGCATGT
CGCCGTCCAGCTGAGGATATCGCCGGGAGCTGCATGT
CGCCGTCCAGCTGAATATCGATCCGGGAGCTGCATGT
CGCCGTCCAGCTGAGTACGAGCCCGGGAGCTGCATGT
CGCCGTCCAGCTGACAGATATGCCGGGAGCTGCATGT
CGCCGTCCAGCTGAGAATAGGCCCGGGAGCTGCATGT
CGCCGTCCAGCTGACATGGAAGCCGGGAGCTGCATGT
CGCCGTCCAGCTGACCTCGACGCCGGGAGCTGCATGT
CGCCGTCCAGCTGATATGCTAGCCGGGAGCTGCATGT
CGCCGTCCAGCTGAATCAAGCACCGGGAGCTGCATGT
CGCCGTCCAGCTGACCGATCCTCCGGGAGCTGCATGT
CGCCGTCCAGCTGACTGGATAACCGGGAGCTGCATGT
CGCCGTCCAGCTGAAACGCGCACCGGGAGCTGCATGT
CGCCGTCCAGCTGAGATATATTCCGGGAGCTGCATGT
CGCCGTCCAGCTGAAACCGGTTCCGGGAGCTGCATGT
CGCCGTCCAGCTGATTGGAGCTCCGGGAGCTGCATGT
CGCCGTCCAGCTGACAGCCGTACCGGGAGCTGCATGT
CGCCGTCCAGCTGAAACTCCGACCGGGAGCTGCATGT
CGCCGTCCAGCTGATGGAGTACCCGGGAGCTGCATGT
CGCCGTCCAGCTGACGAATATTCCGGGAGCTGCATGT
CGCCGTCCAGCTGATCCTAGGTCCGGGAGCTGCATGT
CGCCGTCCAGCTGAGGCATAGACCGGGAGCTGCATGT
CGCCGTCCAGCTGACTTGCGAGCCGGGAGCTGCATGT
CGCCGTCCAGCTGACTCGCGTACCGGGAGCTGCATGT
CGCCGTCCAGCTGAAGTACTGACCGGGAGCTGCATGT
CGCCGTCCAGCTGATACCGCATCCGGGAGCTGCATGT
CGCCGTCCAGCTGAGTAGAAGTCCGGGAGCTGCATGT
CGCCGTCCAGCTGACGCGCTCACCGGGAGCTGCATGT
CGCCGTCCAGCTGACCAACGTTCCGGGAGCTGCATGT
CGCCGTCCAGCTGATCCGTATACCGGGAGCTGCATGT
CGCCGTCCAGCTGATGGAACCGCCGGGAGCTGCATGT
CGCCGTCCAGCTGAATAGAGAGCCGGGAGCTGCATGT
CGCCGTCCAGCTGAAACCTGCCCCGGGAGCTGCATGT
CGCCGTCCAGCTGAGCTTCCGACCGGGAGCTGCATGT
CGCCGTCCAGCTGACGTCCTCCCCGGGAGCTGCATGT
CGCCGTCCAGCTGATCCAGCTCCCGGGAGCTGCATGT
CGCCGTCCAGCTGAAGAGCCTACCGGGAGCTGCATGT
CGCCGTCCAGCTGAATAGAATCCCGGGAGCTGCATGT
CGCCGTCCAGCTGAGGTACGCCCCGGGAGCTGCATGT
CGCCGTCCAGCTGAGGTACCAACCGGGAGCTGCATGT
CGCCGTCCAGCTGAGCGACGATCCGGGAGCTGCATGT
CGCCGTCCAGCTGAAGTCGCGCCCGGGAGCTGCATGT
CGCCGTCCAGCTGAGAATGAGTCCGGGAGCTGCATGT
CGCCGTCCAGCTGAGTCGCCTTCCGGGAGCTGCATGT

### Sheet: P7i sgRNA (PCR2)
P7i sgRNA PCR2 primers
CAAGCAGAAGACGGCATACGAGATAGTAGGTATTGTGGAAAGGACGAAACAC
CAAGCAGAAGACGGCATACGAGATGTATAGGCTTGTGGAAAGGACGAAACAC
CAAGCAGAAGACGGCATACGAGATCGAATAGATTGTGGAAAGGACGAAACAC
CAAGCAGAAGACGGCATACGAGATCTCGGCCATTGTGGAAAGGACGAAACAC
CAAGCAGAAGACGGCATACGAGATTGGATCAATTGTGGAAAGGACGAAACAC
CAAGCAGAAGACGGCATACGAGATCGGATTACTTGTGGAAAGGACGAAACAC
CAAGCAGAAGACGGCATACGAGATCGTCTATTTTGTGGAAAGGACGAAACAC
CAAGCAGAAGACGGCATACGAGATGAATGCCGTTGTGGAAAGGACGAAACAC
CAAGCAGAAGACGGCATACGAGATGACTCAAGTTGTGGAAAGGACGAAACAC
CAAGCAGAAGACGGCATACGAGATGCGGATATTTGTGGAAAGGACGAAACAC
CAAGCAGAAGACGGCATACGAGATGCTAATCGTTGTGGAAAGGACGAAACAC
CAAGCAGAAGACGGCATACGAGATGCGGTATTTTGTGGAAAGGACGAAACAC
CAAGCAGAAGACGGCATACGAGATAAGGATGCTTGTGGAAAGGACGAAACAC
CAAGCAGAAGACGGCATACGAGATCTGGTCTTTTGTGGAAAGGACGAAACAC
CAAGCAGAAGACGGCATACGAGATCCGCGCTTTTGTGGAAAGGACGAAACAC
CAAGCAGAAGACGGCATACGAGATGGTTGACCTTGTGGAAAGGACGAAACAC
CAAGCAGAAGACGGCATACGAGATGAACCGATTTGTGGAAAGGACGAAACAC
CAAGCAGAAGACGGCATACGAGATGATAAGTATTGTGGAAAGGACGAAACAC
CAAGCAGAAGACGGCATACGAGATCTTATTCTTTGTGGAAAGGACGAAACAC
CAAGCAGAAGACGGCATACGAGATAGGAGATTTTGTGGAAAGGACGAAACAC
CAAGCAGAAGACGGCATACGAGATATTGGTCTTTGTGGAAAGGACGAAACAC
CAAGCAGAAGACGGCATACGAGATGCGCATGGTTGTGGAAAGGACGAAACAC
CAAGCAGAAGACGGCATACGAGATTGCTTCGCTTGTGGAAAGGACGAAACAC
CAAGCAGAAGACGGCATACGAGATCCTAACTATTGTGGAAAGGACGAAACAC
CAAGCAGAAGACGGCATACGAGATCGCTCGCCTTGTGGAAAGGACGAAACAC
CAAGCAGAAGACGGCATACGAGATACTTACGGTTGTGGAAAGGACGAAACAC
CAAGCAGAAGACGGCATACGAGATGCCTGAACTTGTGGAAAGGACGAAACAC
CAAGCAGAAGACGGCATACGAGATCAAGTTGATTGTGGAAAGGACGAAACAC
CAAGCAGAAGACGGCATACGAGATATCTCATTTTGTGGAAAGGACGAAACAC
CAAGCAGAAGACGGCATACGAGATGGAGAAGCTTGTGGAAAGGACGAAACAC
CAAGCAGAAGACGGCATACGAGATAGTCTCCGTTGTGGAAAGGACGAAACAC
CAAGCAGAAGACGGCATACGAGATATCAAGTTTTGTGGAAAGGACGAAACAC
CAAGCAGAAGACGGCATACGAGATTCTCTGATTTGTGGAAAGGACGAAACAC
CAAGCAGAAGACGGCATACGAGATGGTCCATCTTGTGGAAAGGACGAAACAC
CAAGCAGAAGACGGCATACGAGATCCTTCAATTTGTGGAAAGGACGAAACAC
CAAGCAGAAGACGGCATACGAGATAACTCGTATTGTGGAAAGGACGAAACAC
CAAGCAGAAGACGGCATACGAGATCTATATGGTTGTGGAAAGGACGAAACAC
CAAGCAGAAGACGGCATACGAGATGTATGCTCTTGTGGAAAGGACGAAACAC
CAAGCAGAAGACGGCATACGAGATGGCGGCCTTTGTGGAAAGGACGAAACAC
CAAGCAGAAGACGGCATACGAGATGTTGCTCGTTGTGGAAAGGACGAAACAC
CAAGCAGAAGACGGCATACGAGATATTAGCGTTTGTGGAAAGGACGAAACAC
CAAGCAGAAGACGGCATACGAGATACTTCGTTTTGTGGAAAGGACGAAACAC
CAAGCAGAAGACGGCATACGAGATATGAGAGGTTGTGGAAAGGACGAAACAC
CAAGCAGAAGACGGCATACGAGATACGAGTCTTTGTGGAAAGGACGAAACAC
CAAGCAGAAGACGGCATACGAGATCGTATCGCTTGTGGAAAGGACGAAACAC
CAAGCAGAAGACGGCATACGAGATCCGGCTACTTGTGGAAAGGACGAAACAC
CAAGCAGAAGACGGCATACGAGATGCTAGTTATTGTGGAAAGGACGAAACAC
CAAGCAGAAGACGGCATACGAGATGCGAGCGTTTGTGGAAAGGACGAAACAC
CAAGCAGAAGACGGCATACGAGATTAGCATTGTTGTGGAAAGGACGAAACAC
CAAGCAGAAGACGGCATACGAGATACTTCTAATTGTGGAAAGGACGAAACAC
CAAGCAGAAGACGGCATACGAGATATCAACTCTTGTGGAAAGGACGAAACAC
CAAGCAGAAGACGGCATACGAGATCGTTGCGGTTGTGGAAAGGACGAAACAC
CAAGCAGAAGACGGCATACGAGATTCCTACTGTTGTGGAAAGGACGAAACAC
CAAGCAGAAGACGGCATACGAGATTAGGCCGTTTGTGGAAAGGACGAAACAC
CAAGCAGAAGACGGCATACGAGATTGAAGGTTTTGTGGAAAGGACGAAACAC
CAAGCAGAAGACGGCATACGAGATCTTCCTATTTGTGGAAAGGACGAAACAC
CAAGCAGAAGACGGCATACGAGATTCTTATATTTGTGGAAAGGACGAAACAC
CAAGCAGAAGACGGCATACGAGATACCATTCTTTGTGGAAAGGACGAAACAC
CAAGCAGAAGACGGCATACGAGATCCGCGCAGTTGTGGAAAGGACGAAACAC
CAAGCAGAAGACGGCATACGAGATACCGCCGGTTGTGGAAAGGACGAAACAC
CAAGCAGAAGACGGCATACGAGATATACGCAGTTGTGGAAAGGACGAAACAC
CAAGCAGAAGACGGCATACGAGATCTCTGGCCTTGTGGAAAGGACGAAACAC
CAAGCAGAAGACGGCATACGAGATCCAGCCTCTTGTGGAAAGGACGAAACAC
CAAGCAGAAGACGGCATACGAGATCTCGCAGGTTGTGGAAAGGACGAAACAC
CAAGCAGAAGACGGCATACGAGATACGACTCGTTGTGGAAAGGACGAAACAC
CAAGCAGAAGACGGCATACGAGATGCTCTGCTTTGTGGAAAGGACGAAACAC
CAAGCAGAAGACGGCATACGAGATGTAAGAAGTTGTGGAAAGGACGAAACAC
CAAGCAGAAGACGGCATACGAGATATACCAGGTTGTGGAAAGGACGAAACAC
CAAGCAGAAGACGGCATACGAGATCCAAGAGTTTGTGGAAAGGACGAAACAC
CAAGCAGAAGACGGCATACGAGATGCAATGAGTTGTGGAAAGGACGAAACAC
CAAGCAGAAGACGGCATACGAGATCAATAATATTGTGGAAAGGACGAAACAC
CAAGCAGAAGACGGCATACGAGATCCTGACGGTTGTGGAAAGGACGAAACAC
CAAGCAGAAGACGGCATACGAGATAATCCATGTTGTGGAAAGGACGAAACAC
CAAGCAGAAGACGGCATACGAGATACCGAATGTTGTGGAAAGGACGAAACAC
CAAGCAGAAGACGGCATACGAGATCGCAATACTTGTGGAAAGGACGAAACAC
CAAGCAGAAGACGGCATACGAGATACTCATACTTGTGGAAAGGACGAAACAC
CAAGCAGAAGACGGCATACGAGATAACGACTATTGTGGAAAGGACGAAACAC
CAAGCAGAAGACGGCATACGAGATTCTACTACTTGTGGAAAGGACGAAACAC
CAAGCAGAAGACGGCATACGAGATCGCCGACCTTGTGGAAAGGACGAAACAC
CAAGCAGAAGACGGCATACGAGATAAGTCATTTTGTGGAAAGGACGAAACAC
CAAGCAGAAGACGGCATACGAGATAGGCCTTGTTGTGGAAAGGACGAAACAC
CAAGCAGAAGACGGCATACGAGATCCAGAAGCTTGTGGAAAGGACGAAACAC
CAAGCAGAAGACGGCATACGAGATGAACTAAGTTGTGGAAAGGACGAAACAC
CAAGCAGAAGACGGCATACGAGATAAGCAGGTTTGTGGAAAGGACGAAACAC
CAAGCAGAAGACGGCATACGAGATAAGTACGCTTGTGGAAAGGACGAAACAC
CAAGCAGAAGACGGCATACGAGATACGACCGATTGTGGAAAGGACGAAACAC
CAAGCAGAAGACGGCATACGAGATCAAGTACTTTGTGGAAAGGACGAAACAC
CAAGCAGAAGACGGCATACGAGATGTTGCAACTTGTGGAAAGGACGAAACAC
CAAGCAGAAGACGGCATACGAGATTGAGTCCTTTGTGGAAAGGACGAAACAC
CAAGCAGAAGACGGCATACGAGATAACGGTCTTTGTGGAAAGGACGAAACAC
CAAGCAGAAGACGGCATACGAGATTCATGAAGTTGTGGAAAGGACGAAACAC
CAAGCAGAAGACGGCATACGAGATAGTATAGTTTGTGGAAAGGACGAAACAC
CAAGCAGAAGACGGCATACGAGATTGGCCATCTTGTGGAAAGGACGAAACAC
CAAGCAGAAGACGGCATACGAGATTGAGAGGATTGTGGAAAGGACGAAACAC
CAAGCAGAAGACGGCATACGAGATCTAGTTGCTTGTGGAAAGGACGAAACAC
CAAGCAGAAGACGGCATACGAGATTCGCGGATTTGTGGAAAGGACGAAACAC
CAAGCAGAAGACGGCATACGAGATATTGCATTTTGTGGAAAGGACGAAACAC
CAAGCAGAAGACGGCATACGAGATCTTATCAGTTGTGGAAAGGACGAAACAC
CAAGCAGAAGACGGCATACGAGATGCGCATCGTTGTGGAAAGGACGAAACAC
CAAGCAGAAGACGGCATACGAGATCAATATCCTTGTGGAAAGGACGAAACAC
CAAGCAGAAGACGGCATACGAGATATAGTCAATTGTGGAAAGGACGAAACAC
CAAGCAGAAGACGGCATACGAGATAGAAGAGCTTGTGGAAAGGACGAAACAC
CAAGCAGAAGACGGCATACGAGATCCGGTTAGTTGTGGAAAGGACGAAACAC
CAAGCAGAAGACGGCATACGAGATGCTAAGACTTGTGGAAAGGACGAAACAC
CAAGCAGAAGACGGCATACGAGATAGCTGAGGTTGTGGAAAGGACGAAACAC
CAAGCAGAAGACGGCATACGAGATAACGCCATTTGTGGAAAGGACGAAACAC
CAAGCAGAAGACGGCATACGAGATCGTCTGAGTTGTGGAAAGGACGAAACAC
CAAGCAGAAGACGGCATACGAGATGCGACCTGTTGTGGAAAGGACGAAACAC
CAAGCAGAAGACGGCATACGAGATCTACGAATTTGTGGAAAGGACGAAACAC
CAAGCAGAAGACGGCATACGAGATCGTAGGCATTGTGGAAAGGACGAAACAC
CAAGCAGAAGACGGCATACGAGATAAGACGCTTTGTGGAAAGGACGAAACAC
CAAGCAGAAGACGGCATACGAGATGGTAACGCTTGTGGAAAGGACGAAACAC
CAAGCAGAAGACGGCATACGAGATACCGCTACTTGTGGAAAGGACGAAACAC
CAAGCAGAAGACGGCATACGAGATACCTGGACTTGTGGAAAGGACGAAACAC
CAAGCAGAAGACGGCATACGAGATGCAGTCCATTGTGGAAAGGACGAAACAC
CAAGCAGAAGACGGCATACGAGATCGAGTCGGTTGTGGAAAGGACGAAACAC
CAAGCAGAAGACGGCATACGAGATAAGCCTATTTGTGGAAAGGACGAAACAC
CAAGCAGAAGACGGCATACGAGATCGATCGGATTGTGGAAAGGACGAAACAC
CAAGCAGAAGACGGCATACGAGATCAAGCGGTTTGTGGAAAGGACGAAACAC
CAAGCAGAAGACGGCATACGAGATCTCATATCTTGTGGAAAGGACGAAACAC
CAAGCAGAAGACGGCATACGAGATAGAGTAGATTGTGGAAAGGACGAAACAC
CAAGCAGAAGACGGCATACGAGATATGACTGCTTGTGGAAAGGACGAAACAC
CAAGCAGAAGACGGCATACGAGATTTAGGATGTTGTGGAAAGGACGAAACAC
CAAGCAGAAGACGGCATACGAGATTCAGATTCTTGTGGAAAGGACGAAACAC
CAAGCAGAAGACGGCATACGAGATTCAGTTAATTGTGGAAAGGACGAAACAC
CAAGCAGAAGACGGCATACGAGATGTTAGCGGTTGTGGAAAGGACGAAACAC
CAAGCAGAAGACGGCATACGAGATGCAACTAATTGTGGAAAGGACGAAACAC
CAAGCAGAAGACGGCATACGAGATAACCGAACTTGTGGAAAGGACGAAACAC
CAAGCAGAAGACGGCATACGAGATGAGTCGTCTTGTGGAAAGGACGAAACAC
CAAGCAGAAGACGGCATACGAGATATGCAGTCTTGTGGAAAGGACGAAACAC
CAAGCAGAAGACGGCATACGAGATATATATACTTGTGGAAAGGACGAAACAC
CAAGCAGAAGACGGCATACGAGATGAGGCCAATTGTGGAAAGGACGAAACAC
CAAGCAGAAGACGGCATACGAGATGCAAGCCTTTGTGGAAAGGACGAAACAC
CAAGCAGAAGACGGCATACGAGATAATCCGACTTGTGGAAAGGACGAAACAC
CAAGCAGAAGACGGCATACGAGATAACTACCTTTGTGGAAAGGACGAAACAC
CAAGCAGAAGACGGCATACGAGATAGAGATAATTGTGGAAAGGACGAAACAC
CAAGCAGAAGACGGCATACGAGATAGTAATAGTTGTGGAAAGGACGAAACAC
CAAGCAGAAGACGGCATACGAGATACTTAGTATTGTGGAAAGGACGAAACAC
CAAGCAGAAGACGGCATACGAGATACCATCAATTGTGGAAAGGACGAAACAC
CAAGCAGAAGACGGCATACGAGATAATCGAGTTTGTGGAAAGGACGAAACAC
CAAGCAGAAGACGGCATACGAGATCTTCGTTATTGTGGAAAGGACGAAACAC
CAAGCAGAAGACGGCATACGAGATCAGCAACTTTGTGGAAAGGACGAAACAC
CAAGCAGAAGACGGCATACGAGATCAAGAGACTTGTGGAAAGGACGAAACAC
CAAGCAGAAGACGGCATACGAGATATCCTCTTTTGTGGAAAGGACGAAACAC

### Sheet: Guide RNAs
Human non-targeting sgRNAs
Human Non-targeting 1	ACGGAGGCTAAGCGTCGCAA
Human Non-targeting 2	CGCTTCCGCGGCCCGTTCAA
Human Non-targeting 3	ATCGTTTCCGCTTAACGGCG
Human Non-targeting 4	GTAGGCGCGCCGCTCTCTAC
Human Non-targeting 5	CCATATCGGGGCGAGACATG
Human Non-targeting 6	TACTAACGCCGCTCCTACAG
Human Non-targeting 7	TGAGGATCATGTCGAGCGCC
Human Non-targeting 8	GGGCCCGCATAGGATATCGC
Human Non-targeting 9	TAGACAACCGCGGAGAATGC
Human Non-targeting 10	ACGGGCGGCTATCGCTGACT
Mouse non-targeting sgRNAs
Mouse Non-targeting 1	GCGAGGTATTCGGCTCCGCG
Mouse Non-targeting 2	GCTTTCACGGAGGTTCGACG
Mouse Non-targeting 3	TAGTTGCAGTTCGGCTCGAT
Mouse Non-targeting 4	ACGTGTAAGGCGAACGCCTT
Mouse Non-targeting 5	GACTCCGGGTACTAAATGTC
Mouse Non-targeting 6	CCGCGCCGTTAGGGAACGAG
Mouse Non-targeting 7	ATTGTTCGACCGTCTACGGG
Mouse Non-targeting 8	ACCCATCGGGTGCGATATGG
Mouse Non-targeting 9	CGGGCGTCACCTGCTAGTAA
Mouse Non-targeting 10	GCTTCTACTCGCAACGTATT
Chromatin-related sgRNAs
ARID1A 1	CCGTTATCTGGCCTTCACTG
ARID1A 2	GCGAGACTGAGCAACACTGG
ARID1A 3	CACATCCCTGACCCAACCTG
ATRX 1	TGAATTCTATACGATCAAGG
ATRX 2	TAGTCTAGCTGCAAACACCA
ATRX 3	TCAGTGTGCAGATTCTACCA
CHD4 1	TGGCTTGTAAGAGACCTGCG
CHD4 2	CATTGACCACGTGTTCTCAG
CHD4 3	TTCAAGGGTGAAATGAACCG
CHD5 1	GTGGACGACGACAATCCCGG
CHD5 2	ACACGCGGCAGAACTCCATG
CHD5 3	CGTTCTCCCGAATCACCGAG
CHD8 1	TACACAGTAAGAAGACAAAG
CHD8 2	TGAGTCTCACAGTATTGACA
CHD8 3	TGCCCTATGAGGATAGCACA
DNMT3A 1	AAAGCCCCGGAAGAGCACAG
DNMT3A 2	TGACACGCCAAAGGACCCTG
DNMT3A 3	GTACCGCAAAGCCATCTACG
EZH2 1	CGGCTCCACAAGTAAGACAG
EZH2 2	CAAGGGCACGAACTGTCACA
EZH2 3	ATTGCTGGCACCATCTGACG
H3F3A 1	CGACCGGTGGTAAAGCACCC
H3F3A 2	AAGCACGTTCTCCACGTATG
H3F3A 3	AAGCACCGATAGCTGCGCTC
H3F3B 1	TATCTTCGAACAGACCCACC
H3F3B 2	CTTCTTCACCCCGCCGGTAG
H3F3B 3	AGGAAAAGCGCTCCCTCTAC
HDAC9 1	TGCTGGGTGAGGTAAAACAG
HDAC9 2	ACGGACAACAGGGTCCACCA
HDAC9 3	TGGAGAACTGCTACTGACTG
HIST1H3B 1	CTCGTACTAAACAGACAGCT
HIST1H3B 2	AAAGCCTCACCGTTACCGCC
HIST1H3B 3	GAAGATCGGTCTTGAAGTCT
ING1 1	ATGTCCTTATCATTCCCCTG
ING1 2	GAACCAACCACACCGCAGGG
ING1 3	GGTACTGTCCCAAGTGCCGG
KDM6A 1	GGCAATTAAAGCATTTCAGG
KDM6A 2	ATAGGCCTGTAAAGCATCCA
KDM6A 3	AGGCACTGTTCATTGGGTTC
MBD1 1	TGCGACAAGCCCAAATTCGG
MBD1 2	AAGAGGGTGAGATCACACGC
MBD1 3	TGTCAGACCCAAGAGGATTG
PBRM1 1	ATCTCAAGACCATTGCCCAG
PBRM1 2	ATACATTGAAGGACTCAGTG
PBRM1 3	GAAGAATACAGACAACTCAG
PHF6 1	GTACTTCAGGAGATTAAACG
PHF6 2	CTTTATCATGCAATGCACAG
PHF6 3	AAGACTTACCATTACCACTG
PRDM9 1	AAAGGGTCATGCATACAAAG
PRDM9 2	TCCTTGGATGGCCTTAAGAG
PRDM9 3	GCAAATTTACTGAATGCAAG
SETD2 1	GATCAGAAAGAGAGCGACGG
SETD2 2	AGAACAGCCAGATAAAACAG
SETD2 3	CGAGCTGTCTTCCAGTTGGG
SMARCA4 1	CTTGTAAGACACCTTCACCA
SMARCA4 2	CAGTGGACGTCAGCTCAGCG
SMARCA4 3	CGTGGATCACCTTCACCGGG
SMARCB1 1	GCAGATCGAGTCCTACCCCA
SMARCB1 2	TCTTCTTGTCTCGGCCCATG
SMARCB1 3	TGAGAACGCATCTCAGCCCG
TET2 1	TGCGGAATTGATCTGCCCTG
TET2 2	GGGCTGGATCCAGAAACCTG
TET2 3	AGAATTTGGAGGAAAACCTG
Non-targeting 1	CCGTTATCTGGCCTTCACTG
Non-targeting 2	GCGAGACTGAGCAACACTGG
Non-targeting 3	CACATCCCTGACCCAACCTG
Chromatin-remodeling complex subunits sgRNAs
ACTB 1	AGTGTGGGTGACCCCGTCAC
ACTB 2	GAAGCCGGCCTTGCACATGC
ACTB 3	GCCGCGCTCGTCGTCGACAA
ACTL6A 1	TGCCAAGACCTCGTAACCTG
ACTL6A 2	AGAAGTTGCCTCAGGTTACG
ACTL6A 3	ATCACACATCCCAACACTTG
ACTL6B 1	CCTCCCCAGCGTACCCAGCG
ACTL6B 2	CGCGGCCAGCAGCCCCACTG
ACTL6B 3	ATGACCTCCGCTCCATCCCG
ACTR5 1	ACATCGTGTTGCCGCCAGTG
ACTR5 2	TCCTGGCATGAAAGCCAGAA
ACTR5 3	AGAGACTCTTCAGTACATTC
ACTR6 1	AGGGAAGAGATGGTGTTGAG
ACTR6 2	TAAACCCGATCCCTAAATCC
ACTR6 3	AAGAACATTGTCTTGACAGG
ACTR8 1	AGAAAGACTCCATTCCCAGG
ACTR8 2	GAGTCTTTCTGGAAGATCAG
ACTR8 3	AGCAGGTAATGTTCATCGTG
ANP32E 1	TCTTCCTCATATCCTTCCGG
ANP32E 2	CTTACCTACCTCAATCTGAG
ANP32E 3	TGAAGCGCCGGACTCTGAAG
ARID1B 1	GATGCTTCTACTGAGCCAGG
ARID1B 2	GTACCATCATATCGTCTGTG
ARID1B 3	CCCAACAAGGACCCCTTTGG
ARID2 1	CATGCAGCAACTGAACATGG
ARID2 2	GTGCTGCACTTATGGCTCTG
ARID2 3	ACTTGTACAGCTGGTGAAGG
BAZ1A 1	TATCACGCTACGATCCAAGG
BAZ1A 2	CTTGCAGTGGGCCATGACTG
BAZ1A 3	GAGCTTTGGTCGAACACAGT
BAZ1B 1	AGAAGCCACACTCTACCAGG
BAZ1B 2	TGAGACCTCCTGGTAGAGTG
BAZ1B 3	ACCTCAGCATCATCCACAGG
BAZ2A 1	CTGCCATCGTCCCAAGATGG
BAZ2A 2	TGGGACGATGGCAGTAAATG
BAZ2A 3	CGGTACCCACTCACCAAACG
BPTF 1	ATTCGAGAACTTCTGCACAC
BPTF 2	CTCTTTCTTCCATGGTGGCA
BPTF 3	TGGTAAAATGGGGAGTCACT
BRD7 1	ATACGGATAATCTTGGCACG
BRD7 2	CTGGAGTCCAAACGCCCTGG
BRD7 3	AAGAGACAGATCATGTTCGG
BRD8 1	TGTTTGCATAATCAACTGCG
BRD8 2	TACACTGCAGTCACACACAC
BRD8 3	AGACCATGATGTCTATCACA
BRD9 1	CTCCTGGACCAGATCACAGG
BRD9 2	CGCCTGTGATCTGGTCCAGG
BRD9 3	GAAGCACAGGCGGAGCGCGG
CBX3 1	GGCCTCCAACAAAACTACAT
CBX3 2	ACACAGTGCTGACAATACTT
CBX3 3	AAACAGGCTGACAAACCAAG
CHAF1B 1	AGGCCACAGCAAACACCAGG
CHAF1B 2	CAGAAGCACGGAATCCTCCG
CHAF1B 3	CTGGTTGGTACAGAACTTGG
CHD3 1	GATCTCATTGAGTTTCCCCG
CHD3 2	GTTGCTGAGCGACATGAAGG
CHD3 3	AAGGACACCTCTTGAGAAGG
CHRAC1 1	GCCACCTATTCCTACAGACA
CHRAC1 2	TATTCCTACAGACACGGCAG
CHRAC1 3	CTACAGACACGGCAGTGGAA
DDX21 1	TATGGGATTTGCTGATCAAG
DDX21 2	ACATCTGGTCCACTTCATCC
DDX21 3	ATTTCTGTTACTGATGCGGT
DEK 1	GGAACAGTTCTGGAATGGCA
DEK 2	GACTTCTTCCAAGTTAGCAC
DEK 3	GGAACGGAACAGTTCTGGAA
DMAP1 1	CAGACACCACTGCAGAGCAG
DMAP1 2	ATGCTGGGCACGAACGACGG
DMAP1 3	AGTCTGCAGGTGTCACGCTG
DPF1 1	TGAACATGACGGCAGCCGTG
DPF1 2	CACCGTGAATTGTAAACACG
DPF1 3	CAAGAAGACGGGGTGTCCCG
DPF2 1	CACTGCCGCCATCATCACGG
DPF2 2	ACGGGGTGAGACAGTACATG
DPF2 3	CAAGAAGACGGGACAACCCG
DPF3 1	CCAGGTGAGTGTGAGCATAG
DPF3 2	CACCTGAAGATCCAAAACTG
DPF3 3	AAGCTCAAGACCAGGAGACT
EP400 1	AGGGGTGGTGATCTGCTGTG
EP400 2	TGTTCAACAGCAAACACCCG
EP400 3	CGCGACGTTCATGGGCAGGG
ERCC6 1	CCACCTGGACTGGCCACAGG
ERCC6 2	TGTGTACAGGCTCCTGACTG
ERCC6 3	CACTGAGGCTCTCTCGTCAG
GATAD2A 1	CAAACTGCAGAACTCAGCCT
GATAD2A 2	CATGTGTGCACAGTGCAAGA
GATAD2A 3	GGTTCGGCCACGACGCCCCG
GATAD2B 1	AGTGAGGGGTGAAATCTGTG
GATAD2B 2	AAATGAAGTAAGGGAGCAGG
GATAD2B 3	CAAAGTTTGAAAGCATGGAG
HDAC2 1	GATAAATCCAAGGACAACAG
HDAC2 2	ATAGCTTGCATCTGGACACC
HDAC2 3	AGAAGGAGGTCGAAGAAATG
ING3 1	ACACGATGATAAGGAAGAAG
ING3 2	TCAATGGCCAGGGAAACAGT
ING3 3	GTTCATCAGCAGCCGACTCA
INO80 1	AGATACCTTGAAACCCAAAG
INO80 2	AGTCATCTCCGTCAGCAGAG
INO80 3	GGAAGAGAAACGGCAACAGG
INO80B 1	TCTGGGATCACAGTGAAGGT
INO80B 2	CCACTTCGGGACCTATCAGG
INO80B 3	ATAAGGGGAGAGGGTGAGCG
INO80C 1	TGACGTCGTCACCGGCTACC
INO80C 2	AGGTCCTGTGCTAAACTCAG
INO80C 3	TGAGTTTAGCACAGGACCTG
INO80D 1	TGTAAGTCATCAGGTAGCCG
INO80D 2	TGACTTGGAATTGAACCAGG
INO80D 3	TAGGAAAGCTTTGCTGCAGG
KAT5 1	GGGTACGGGGAGAAGTACCA
KAT5 2	AGAAGTACCACGGCTTGAGG
KAT5 3	CTGTAAGGGCTTCCACATCG
KDM1A 1	TAAAGGTTTGACTCGTGGAG
KDM1A 2	TTGTGCCACCTCTCCCTGAG
KDM1A 3	AAGAAACTGTGGTGTCTCGT
L3MBTL1 1	AGGCTCCTATAGCTGAGAGG
L3MBTL1 2	GGCAGGCTCCTATAGCTGAG
L3MBTL1 3	GAAGTATCGAAAGATTCCGC
MBD2 1	TGAGATCAACAGTATTTCCC
MBD2 2	GAAGCAAGCCTCAGTTGGCA
MBD2 3	AGGGCAAGTCTCCGCTGCTG
MBD3 1	GGAAGAAGTGCCCAGAAGGT
MBD3 2	AGAAGGTCGGGGCTGTCGGC
MBD3 3	GTAAAAGACATCCCTGTGGC
MCRS1 1	GCGCCTCAGCAACAACTCTG
MCRS1 2	GTCATCAAGCTGAAGAACAA
MCRS1 3	GCTGAACTTCTCTGATGCAG
MLLT1 1	AGTTCCGGTACAAGCTCCTG
MLLT1 2	AATGCCCGAAGGAGCAGACA
MLLT1 3	CAGGTTCAGGAACAGGTCGT
MTA1 1	CGGTGTGGTGAACGGCACGG
MTA1 2	CAACAACGTCAAGGCCGGTG
MTA1 3	AGGACTTCCCGTTGAGCAGG
MTA2 1	ATCGGTGTCTTGGTACCCCG
MTA2 2	GAACGAATCCCTGAAGCCAG
MTA2 3	GATAAATGACCCCTTGAGTG
MTA3 1	TGACAAAGGTGAAATCAGAG
MTA3 2	GGATACCTTCTTCTACTCAT
MTA3 3	TGCGAGCATTATAAGTGTGT
MYBBP1A 1	GCTGAACCCCGAGACCAGTG
MYBBP1A 2	AATCGTCCGTCACCACCACA
MYBBP1A 3	GGAACATGGGAACTGTGAGG
MYO1C 1	ATTACCCTCAGAGTGTACCC
MYO1C 2	TGGTCAGCGTCTCAATCACG
MYO1C 3	AGGACGCCAAAGTCAAGCAG
NFRKB 1	CACTCCAACAGGTACCACTG
NFRKB 2	AGGAGTCACTTTGACCACAG
NFRKB 3	GTGGCATACTGGAGTCACTG
PHF10 1	AGTGATGGTGATTCAGATGA
PHF10 2	TTTGCCAACAGAGCGAACAA
PHF10 3	AGTGATGGTGATTCAGATGA
POLE3 1	GCATATAGGCGGGAGCAGAA
POLE3 2	GCAAGACAAGAGCAGGGATG
POLE3 3	GCATATAGGCGGGAGCAGAA
RB1 1	TAAGGGCTTCGAGGAATGTG
RB1 2	AATGTGAGGTATTGGTGACA
RB1 3	GAAATATAGATGTTCCCTCC
RBBP4 1	TCATGTCACCTGGTTACATC
RBBP4 2	TATTGCCGTTACAGACCAGA
RBBP4 3	ATTGCCGTTACAGACCAGAA
RBBP7 1	TTTCATTATGTGGAGACCAG
RBBP7 2	TTAAATCCCACACATTCAGG
RBBP7 3	GACACTGAGCAAATGACCCA
RCOR1 1	GTCTAGTTGTCTCAGCACCG
RCOR1 2	CGTGATTGGGAACAAATCAG
RCOR1 3	TGAGGAACTGTCTCAGTAGG
RSF1 1	AAGAAAATAAACGACCCCAG
RSF1 2	AAGCAAACTTGCTTGAAAGG
RSF1 3	TCACTGTCATCATTAGATGG
RUVBL1 1	GGAGGCACTGAACCACCTGG
RUVBL1 2	GGAAGGAATCAACATCAGTG
RUVBL1 3	GAGACAGAGAATCCCATGGG
RUVBL2 1	AGAAGATGTGGAGATGAGTG
RUVBL2 2	CTGATCATGGCCACCAACCG
RUVBL2 3	CGTGTCTTTCTCGCTGTAGG
SF3B1 1	AAAACTGTACCACAGATCTG
SF3B1 2	CAGACAGACGGCTAGTGCAG
SF3B1 3	AGACCTTGTACACAGACAGA
SFMBT1 1	AAGTTACTATGCCCACCAGG
SFMBT1 2	AGAATTGGGAGGCCACCTGG
SFMBT1 3	TAACCCCTTGAAGTGGAGTG
SIN3A 1	CCAGAAGCTCAATAGTCAGC
SIN3A 2	GTCCATGGTAAAGGCAATGT
SIN3A 3	ATGTTCACGAAGCTCAGGCG
SIRT7 1	GGAAGTGTGATGACGTCATG
SIRT7 2	CTTCAATGTACATGTTCCCG
SIRT7 3	ACTGTGACGGGCTCCACCTG
SMARCA1 1	GGTAGAGGGCAAATCCCCTG
SMARCA1 2	CATTGATAACATAGCTCGAG
SMARCA1 3	GAGAAGCAAGAATTCAACGA
SMARCA2 1	GGCAAGAAAAGGCCAAATCG
SMARCA2 2	AATCATAAGTACCGGAGCCT
SMARCA2 3	AAACACTGACTGTAAGACGA
SMARCA5 1	GGCTCAGATTGAAAGGGGAG
SMARCA5 2	ATCAGGTCCGAGGATTAAAC
SMARCA5 3	GGAAAGGTGCAACGAGCTCC
SMARCC1 1	CTGCAACAGTGGGAATCATG
SMARCC1 2	TGAACGCCAAAACTTCCACA
SMARCC1 3	ACAGGATAGTGAAGTGAGTG
SMARCC2 1	AGCAAAAGAGAAAACCAGCG
SMARCC2 2	ACTTGGCTGCTGTTGAGGAA
SMARCC2 3	ATGCTCAACTTTCCTGACAA
SMARCD1 1	TGATGTGGTGGGTAACCCAG
SMARCD1 2	TCAACCAGCTGAAGACTCAG
SMARCD1 3	CAGTCATTGATGAAACCCTG
SMARCD2 1	AGCCTGTTACGACATCGATG
SMARCD2 2	TGATGTGATTGGAAATCCTG
SMARCD2 3	GAATCTCGGAGAAACGGAGT
SMARCD3 1	GGCGTGCTATGACATTGACG
SMARCD3 2	AGCTTCTCCAGAGACCCCAA
SMARCD3 3	GTGCTATGACATTGACGTGG
SMARCE1 1	TCGACAGAGACAATCTCGCA
SMARCE1 2	CGCCTACAACAACTACAGGC
SMARCE1 3	ATCTCGCCTACAACAACTAC
SP1 1	CCTACCTCAAAGGAACAGAG
SP1 2	CAGCCTCAGCTAGTTCAAGG
SP1 3	GCGTTTCCCACAGTATGACC
SRCAP 1	TCCAGGGTTGAACTCAACCG
SRCAP 2	GCTGTTTGATATGCCCCTGG
SRCAP 3	GCTTATCAGTGAACGGACAG
SS18L1 1	GGAGTACGTCTGCTGCTGCG
SS18L1 2	CCCCTCATAGTAGTGCTGCG
SS18L1 3	CAGTACCCCGGCTACCAGCA
SSRP1 1	GCCATGAAAGAATATGAAGG
SSRP1 2	AGCATGATGCCTACTTGGAG
SSRP1 3	CATCACGGATCTTTCCAAGA
SUPT16H 1	GAGGGCTTCTTCGAACAAGG
SUPT16H 2	TAGAGCTGATCCACTTTGAG
SUPT16H 3	TGCGACCTGAAATACACAGA
TFPT 1	AGGAGTCCAGCACTCTCATG
TFPT 2	GAAGTGGAGTTTGTGTCAGG
TFPT 3	TGAGAACTCCTCAAAGCCCA
TOP2B 1	AGAGGCTGTAAACTCTGACT
TOP2B 2	TAAGGTGAAGAAACTCCAGT
TOP2B 3	AAGGCGATTATAACCCTGGC
TRRAP 1	AAGAGGGGTTGTCCTCCACG
TRRAP 2	CCTCCTTGAGGATGTCGCGG
TRRAP 3	GCTGCTTGTAGATCTCCACA
UCHL5 1	GAACCCATGGATACAGATCA
UCHL5 2	GTGCATGCAATCAAGATGAT
UCHL5 3	CTACTAGTGGTATTAACTGC
YEATS4 1	ACATCTCGTCAGCTAACATT
YEATS4 2	AAGATGGGCACACTCATCAG
YEATS4 3	TGACTCCGGCGGGAGAGTAA
YY1 1	ACAAACGCTGGTCACCGTGG
YY1 2	GGCAAGAAGAGTTACCTCAG
YY1 3	CCAGTTGTTTGGGATCTGAG
ZNHIT1 1	CCGGGCACCGCAGCTGACAC
ZNHIT1 2	AAACTTTCAGGCCCTGTTGG
ZNHIT1 3	ACCGCAGCTGACACAGGTGT
CECR2 1	TCGCACTCTCGGTCACGTGA
CECR2 2	ACAGACCCCGGTTTGACGGG
CECR2 3	TAGCTGCGTTATGGTTGTCC

### Sheet: qPCR primers and probes
Gene	Primer/Probe	Length	Sequence
EZH2	Primer Forward	21	TGT TTC TGT GTT CTT CCG CTT
	Primer Reverse	23	CAC TCC TTT CAT ACG CTT TTC TG
	Probe	28	/56-FAM/TGA CTG CTT /ZEN/CCT ACA TCC TTT TCA TGC A/3IABkFQ/
HOXA11	Primer Forward	22	TCT CGG ATC TGG TAC TTG GTA T
	Primer Reverse	19	GCA GCA GAG GAG AAA GAG C
	Probe	21	/56-FAM/CTC AGT GTG /ZEN/GCC GGA AGA CGA /3IABkFQ/
HOXA13	Primer Forward	18	GGT ATA AGG CAC GCG CTT
	Primer Reverse	17	CTG CCC AAC GGC TGG AA
	Probe	24	/56-FAM/CCA AAT GTA /ZEN/CTG CCC CAA AGA GCA /3IABkFQ/
HOXA5	Primer Forward	19	AAC TCC TTC TCC AGC TCC A
	Primer Reverse	20	GCA AGC TGC ACA TAA GTC AT
	Probe	19	/56-FAM/CGG CCT ACA /ZEN/CGC GCT ACC A/3IABkFQ/
HOXA3	Primer Forward	22	TTC TGA ACC AGG AAT TGT CTC C
	Primer Reverse	22	GAG TGT CAA GCT GCA AAA TCT C
	Probe	24	/56-FAM/CGG TGT CCA /ZEN/GGC GCT CTT AAA TGA /3IABkFQ/
HOXD9	Primer Forward	21	AGC GTC TGG TAT TTG GTG TAG
	Primer Reverse	19	AGG AGG AGA AGC AGC ATT C
	Probe	19	/56-FAM/CGG CGG GGT /ZEN/TGT TTG GGT C/3IABkFQ/
ACTB	Primer Forward	17	ACA GAG CCT CGC CTT TG
	Primer Reverse	17	CCT TGC ACA TGC CGG AG
	Probe	21	/5Cy5/TCA TCC ATG GTG AGC TGG CGG /3IAbRQSp/
