## Supplementary Tables 1 to 9 for "Scalable pooled CRISPR screens with single-cell chromatin accessibility profiling": Supplementary Table 3 - Gene and sgRNA enrichment.xlsx

### Sheet: Essentiality by sgRNA
sgRNA	sgRNA sequence	Gene	ETP Rep1	Week1 Rep1	Week2 Rep1	ETP Rep2	Week1 Rep2	Week2 Rep2	ETP Rep3	Week1 Rep3	Week2 Rep3	Depletion p-value	Enrichment p-value	CRISPR score	Single cells per sgRNA	Single cells per gene
ARID1A 1	CCGTTATCTGGCCTTCACTG	ARID1A	908	1016	601	1049	1077	662	913	1339	841	0.1215	0.8785	-0.459316	104	450
ARID1A 2	GCGAGACTGAGCAACACTGG		1169	1738	1618	1283	1921	1479	2156	2027	1357	0.82888	0.17112	0.0020337	186
ARID1A 3	CACATCCCTGACCCAACCTG		1422	1342	860	1485	1591	664	1372	2505	1610	0.019988	0.98001	-0.55198	160
ATRX 1	TGAATTCTATACGATCAAGG	ATRX	378	465	386	398	391	363	303	640	523	0.63873	0.36127	0.228303	78	288
ATRX 2	TAGTCTAGCTGCAAACACCA	ATRX	568	789	770	660	885	671	518	974	870	0.74723	0.25277	0.403626	81
ATRX 3	TCAGTGTGCAGATTCTACCA	ATRX	740	964	805	870	1106	718	723	1258	1193	0.65369	0.34631	0.188986	129
CHD4 1	TGGCTTGTAAGAGACCTGCG	CHD4	915	411	291	1246	666	80	755	570	184	0.00062192	0.99938	-2.55023	50	124
CHD4 2	CATTGACCACGTGTTCTCAG	CHD4	1018	210	67	1330	144	4	2068	3454	189	2.6486e-05	0.99997	-5.25147	18
CHD4 3	TTCAAGGGTGAAATGAACCG	CHD4	399	342	292	458	145	95	361	508	718	0.20616	0.79384	-0.575928	56
CHD5 1	GTGGACGACGACAATCCCGG	CHD5	1834	2865	2873	2073	2488	2223	1434	2596	2696	0.99042	0.0095819	0.553043	279	929
CHD5 2	ACACGCGGCAGAACTCCATG	CHD5	2572	2906	3056	3035	2954	2311	2381	3618	4052	0.64718	0.35282	0.207547	351
CHD5 3	CGTTCTCCCGAATCACCGAG	CHD5	2291	2576	2838	1694	2935	2247	2070	3817	4123	0.90538	0.094618	0.570176	299
CHD8 1	TACACAGTAAGAAGACAAAG	CHD8	296	173	105	589	298	70	538	524	274	0.0096667	0.99033	-1.84716	29	147
CHD8 2	TGAGTCTCACAGTATTGACA	CHD8	1841	539	560	707	874	587	498	763	463	0.30725	0.69275	-0.696825	68
CHD8 3	TGCCCTATGAGGATAGCACA	CHD8	458	326	226	960	703	302	532	466	361	0.075355	0.92465	-1.08231	50
DNMT3A 1	AAAGCCCCGGAAGAGCACAG	DNMT3A	966	1214	1037	2268	1392	548	1008	1243	1044	0.17959	0.82041	-0.632075	156	844
DNMT3A 2	TGACACGCCAAAGGACCCTG	DNMT3A	2123	3531	3844	3534	4456	3465	3356	4113	3744	0.83703	0.16297	0.328632	392
DNMT3A 3	GTACCGCAAAGCCATCTACG	DNMT3A	2485	2507	2726	2030	2876	2143	1898	2972	2245	0.92602	0.073978	0.151309	296
EZH2 1	CGGCTCCACAAGTAAGACAG	EZH2	1077	1296	762	1186	1120	295	1007	1531	583	0.012211	0.98779	-1.09832	180	571
EZH2 2	CAAGGGCACGAACTGTCACA	EZH2	1250	2244	1510	2523	2112	1283	1594	2762	1449	0.20829	0.79171	-0.280198	221
EZH2 3	ATTGCTGGCACCATCTGACG	EZH2	1707	1579	711	2085	2027	311	1219	1698	437	2.4314e-05	0.99998	-1.82953	170
H3F3A 1	CGACCGGTGGTAAAGCACCC	H3F3A	181	64	85	196	182	79	328	244	104	0.12785	0.87215	-1.35283	12	148
H3F3A 2	AAGCACGTTCTCCACGTATG	H3F3A	2075	978	685	1550	1115	521	1077	1175	477	0.0074166	0.99258	-1.44894	118
H3F3A 3	AAGCACCGATAGCTGCGCTC	H3F3A	479	123	83	663	212	12	663	291	25	0.00062354	0.99938	-4.34858	18
H3F3B 1	TATCTTCGAACAGACCCACC	H3F3B	152	142	101	215	171	70	306	156	80	0.13447	0.86553	-1.38136	18	284
H3F3B 2	CTTCTTCACCCCGCCGGTAG	H3F3B	766	1036	884	2225	918	671	1026	1243	1215	0.1704	0.8296	-0.426264	149
H3F3B 3	AGGAAAAGCGCTCCCTCTAC	H3F3B	670	1227	1179	1094	869	680	268	1349	1420	0.96285	0.037151	0.84497	117
HDAC9 1	TGCTGGGTGAGGTAAAACAG	HDAC9	2691	2954	3073	2446	3212	2806	1966	3602	2782	0.96524	0.03476	0.296818	337	854
HDAC9 2	ACGGACAACAGGGTCCACCA	HDAC9	1351	2974	4474	1750	2299	1679	1267	2672	2644	0.98049	0.019511	0.909697	267
HDAC9 3	TGGAGAACTGCTACTGACTG	HDAC9	1308	2778	2890	1795	2381	1778	1776	2834	3230	0.99777	0.0022309	0.664294	250
HIST1H3B 1	CTCGTACTAAACAGACAGCT	HIST1H3B	662	875	717	831	1038	640	969	973	605	0.382	0.618	-0.313732	119	316
HIST1H3B 2	AAAGCCTCACCGTTACCGCC	HIST1H3B	2058	2202	1621	1944	2098	1152	1668	2679	2019	0.23535	0.76465	-0.274575	150
HIST1H3B 3	GAAGATCGGTCTTGAAGTCT	HIST1H3B	306	447	380	498	312	155	109	377	381	0.4262	0.5738	0.144684	47
ING1 1	ATGTCCTTATCATTCCCCTG	ING1	635	1057	905	1547	761	557	554	1061	1194	0.79187	0.20813	0.0484274	124	550
ING1 2	GAACCAACCACACCGCAGGG	ING1	897	1850	1838	1395	1535	1323	978	1572	1529	0.98124	0.018757	0.534396	227
ING1 3	GGTACTGTCCCAAGTGCCGG	ING1	983	1450	1146	926	920	829	1028	1210	1042	0.43742	0.56258	0.0270729	199
KDM6A 1	GGCAATTAAAGCATTTCAGG	KDM6A	490	1212	986	634	1332	1322	691	1318	2093	1	8.9246e-08	1.2226	153	921
KDM6A 2	ATAGGCCTGTAAAGCATCCA	KDM6A	1316	2954	2599	1636	3476	3086	1761	3627	4094	1	1.2691e-08	1.03816	340
KDM6A 3	AGGCACTGTTCATTGGGTTC	KDM6A	1911	3761	3605	2874	3724	3651	2347	4290	5424	0.99999	9.2576e-06	0.823147	428
MBD1 1	TGCGACAAGCCCAAATTCGG	MBD1	1231	2084	2302	1597	2352	2146	1482	3104	3633	0.9999	9.749e-05	0.87432	235	777
MBD1 2	AAGAGGGTGAGATCACACGC	MBD1	654	1030	980	1127	1384	1540	544	837	1152	0.84864	0.15136	0.705465	91
MBD1 3	TGTCAGACCCAAGAGGATTG	MBD1	1889	3566	3651	2875	3210	2639	2767	4489	4586	0.98005	0.019946	0.518671	451
Non-targeting 1	ATCTCAAGACCATTGCCCAG	Non-targeting	1336	2357	2704	1317	2502	2066	1118	2254	2485	1	2.5915e-06	0.939695	278	737
Non-targeting 2	ATACATTGAAGGACTCAGTG	Non-targeting	1463	2262	2545	1455	1859	1370	1389	3152	2677	0.9761	0.023901	0.552821	284
Non-targeting 3	GAAGAATACAGACAACTCAG	Non-targeting	671	1731	1662	985	1141	1170	947	1907	2309	0.9972	0.002802	0.94756	175
PBRM1 1	GTACTTCAGGAGATTAAACG	PBRM1	2263	3351	2660	3195	4088	2763	2573	4179	4040	0.84801	0.15199	0.224838	324	774
PBRM1 2	CTTTATCATGCAATGCACAG	PBRM1	1232	2465	2147	1631	1400	1111	1504	2527	2731	0.96182	0.038181	0.369349	250
PBRM1 3	AAGACTTACCATTACCACTG	PBRM1	1601	1420	1691	841	952	740	782	1386	1129	0.60182	0.39818	0.141376	200
PHF6 1	AAAGGGTCATGCATACAAAG	PHF6	629	1487	1021	974	1054	1319	799	900	1043	0.67295	0.32705	0.506925	143	347
PHF6 2	TCCTTGGATGGCCTTAAGAG	PHF6	338	753	679	716	538	608	393	1160	610	0.90101	0.098988	0.46826	84
PHF6 3	GCAAATTTACTGAATGCAAG	PHF6	466	1236	927	1019	733	727	725	1385	2461	0.67818	0.32182	0.756101	120
PRDM9 1	GATCAGAAAGAGAGCGACGG	PRDM9	558	821	974	679	702	542	857	1412	1494	0.93459	0.065413	0.426784	134	678
PRDM9 2	AGAACAGCCAGATAAAACAG	PRDM9	1244	1979	2049	1493	1890	1556	1667	2941	4120	0.97469	0.025314	0.694984	257
PRDM9 3	CGAGCTGTCTTCCAGTTGGG	PRDM9	1035	1684	2143	1220	2069	1930	818	1807	2587	0.99974	0.0002597	1.12428	287
SETD2 1	CTTGTAAGACACCTTCACCA	SETD2	2435	2238	1766	2724	2663	1126	2343	3113	2775	0.022151	0.97785	-0.497942	237	407
SETD2 2	CAGTGGACGTCAGCTCAGCG	SETD2	666	676	581	916	887	396	424	1019	611	0.15318	0.84682	-0.293241	86
SETD2 3	CGTGGATCACCTTCACCGGG	SETD2	1251	817	486	1944	1263	269	1230	1683	715	0.0019913	0.99801	-1.66668	84
SMARCA4 1	GCAGATCGAGTCCTACCCCA	SMARCA4	711	199	121	391	186	25	516	355	318	0.010301	0.9897	-2.40679	15	240
SMARCA4 2	TCTTCTTGTCTCGGCCCATG	SMARCA4	1119	1460	643	1437	1319	890	1209	1207	844	0.019179	0.98082	-0.669667	93
SMARCA4 3	TGAGAACGCATCTCAGCCCG	SMARCA4	1290	1214	908	1656	1306	607	1386	2041	1615	0.025646	0.97435	-0.577978	132
SMARCB1 1	TGCGGAATTGATCTGCCCTG	SMARCB1	1047	404	306	742	549	449	996	327	390	0.0026683	0.99733	-1.28401	44	231
SMARCB1 2	GGGCTGGATCCAGAAACCTG	SMARCB1	1154	1614	1288	993	1013	865	1418	2052	1758	0.47826	0.52174	0.0898244	148
SMARCB1 3	AGAATTTGGAGGAAAACCTG	SMARCB1	1081	394	228	1285	384	102	899	438	458	0.00044009	0.99956	-2.29112	39
TET2 1	CCGTTATCTGGCCTTCACTG	TET2	1389	1770	1734	1120	1704	1593	967	1569	1907	0.98773	0.012275	0.602674	243	487
TET2 2	GCGAGACTGAGCAACACTGG	TET2	849	814	701	1635	922	395	1296	1277	756	0.0055858	0.99441	-1.03444	97
TET2 3	CACATCCCTGACCCAACCTG	TET2	629	1211	1400	671	848	810	1005	2216	1685	0.9987	0.0013023	0.723819	147

### Sheet: Essentiality by gene
Gene	Mean CRISPR score	Median CRISPR score	Adjusted depletion RRA p-value	Adjusted enrichment RRA p-value	CRISPR score (ref Wang 2015)	P-value (ref Wang 2015)
ARID1A	-0.336421	-0.595327	0.547708	1	-1.062	0.281352
ATRX	0.273638	0.121464	0.572585	0.410134	-0.339	0.81544
CHD4	-2.79254	-2.03677	0.0317222	1	-2.323	0.00618755
CHD5	0.443588	0.407566	1	0.375	-0.626	0.313787
CHD8	-1.20877	-1.01902	0.205391	1	-0.813	0.244762
DNMT3A	-0.0507115	0.13354	1	0.888889	-0.652	0.735947
EZH2	-1.06935	-0.788496	0.134308	1	-0.677	0.967618
H3F3A	-2.38345	-1.57291	0.0715732	1	-2.415	0.188654
H3F3B	-0.320885	0.206702	0.777778	1	-0.788	0.917314
HDAC9	0.623603	0.862903	1	0.0512668	0.119	0.61005
HIST1H3B	-0.147874	-0.344359	0.254497	0.719186	-1.404	0.812418
ING1	0.203299	0.511161	1	0.52856	0.317	0.107679
KDM6A	1.02797	0.981797	1	0.000667835	-0.066	0.739593
MBD1	0.699485	0.728914	1	0.144252	-0.442	0.750304
Non-targeting	0.813359	1.01718	1	0.0352179	NA	NA
PBRM1	0.245188	0.23319	1	0.447398	-0.106	0.878239
PHF6	0.577095	0.63428	0.888889	0.310867	0.515	0.0381061
PRDM9	0.748681	0.801813	1	0.0834794	0.39	0.272445
SETD2	-0.819288	-0.463436	0.0966379	1	-0.88	0.229095
SMARCA4	-1.21814	-0.691183	0.0427415	1	-2.454	0.000864663
SMARCB1	-1.16177	-1.35267	0.0940813	1	-1.645	0.000208025
TET2	0.0973506	0.508247	0.96402	0.222222	-0.435	0.479367
