## Supplementary Tables 1 to 9 for "Scalable pooled CRISPR screens with single-cell chromatin accessibility profiling": Supplementary Table 6 - EZH2 gene ontology enrichment.xlsx

### Sheet: Biological process
GO term	Description	p-value	FDR q-value	Enrichment (N, B, n, b)
GO:0048518	positive regulation of biological process	1.15e-22	1.78e-18	1.21 (17624,5765,3702,1461)
GO:0048522	positive regulation of cellular process	3.54e-21	2.75e-17	1.22 (17624,5119,3702,1309)
GO:0045944	positive regulation of transcription by RNA polymerase II	9.1e-15	4.71e-11	1.44 (17624,1163,3702,352)
GO:0051254	positive regulation of RNA metabolic process	1.21e-14	4.69e-11	1.36 (17624,1657,3702,473)
GO:0045935	positive regulation of nucleobase-containing compound metabolic process	4.29e-14	1.33e-10	1.33 (17624,1835,3702,513)
GO:0050793	regulation of developmental process	5.67e-14	1.47e-10	1.27 (17624,2495,3702,668)
GO:0045893	positive regulation of transcription, DNA-templated	7.62e-14	1.69e-10	1.37 (17624,1488,3702,428)
GO:0009893	positive regulation of metabolic process	7.9e-14	1.53e-10	1.22 (17624,3448,3702,886)
GO:0010604	positive regulation of macromolecule metabolic process	8.06e-14	1.39e-10	1.23 (17624,3189,3702,827)
GO:1903508	positive regulation of nucleic acid-templated transcription	8.19e-14	1.27e-10	1.36 (17624,1571,3702,448)
GO:1902680	positive regulation of RNA biosynthetic process	9.15e-14	1.29e-10	1.36 (17624,1572,3702,448)
GO:0031325	positive regulation of cellular metabolic process	1.06e-13	1.38e-10	1.23 (17624,3175,3702,823)
GO:0051173	positive regulation of nitrogen compound metabolic process	1.89e-13	2.26e-10	1.24 (17624,3051,3702,793)
GO:0032502	developmental process	3.63e-13	4.03e-10	1.17 (17624,4775,3702,1178)
GO:0010628	positive regulation of gene expression	5.82e-13	6.03e-10	1.31 (17624,1903,3702,523)
GO:2000026	regulation of multicellular organismal development	6.67e-13	6.48e-10	1.30 (17624,1972,3702,539)
GO:0010557	positive regulation of macromolecule biosynthetic process	7.36e-13	6.73e-10	1.32 (17624,1817,3702,502)
GO:0051239	regulation of multicellular organismal process	9.29e-13	8.01e-10	1.23 (17624,3010,3702,779)
GO:0045595	regulation of cell differentiation	2.45e-12	2e-09	1.31 (17624,1762,3702,486)
GO:0051128	regulation of cellular component organization	4.23e-12	3.29e-09	1.26 (17624,2416,3702,638)
GO:0031328	positive regulation of cellular biosynthetic process	4.98e-12	3.69e-09	1.29 (17624,1913,3702,520)
GO:0000122	negative regulation of transcription by RNA polymerase II	8.78e-12	6.2e-09	1.47 (17624,809,3702,250)
GO:0009891	positive regulation of biosynthetic process	1.11e-11	7.5e-09	1.29 (17624,1943,3702,525)
GO:0048519	negative regulation of biological process	1.21e-11	7.86e-09	1.16 (17624,5008,3702,1217)
GO:0006357	regulation of transcription by RNA polymerase II	2.14e-11	1.33e-08	1.24 (17624,2614,3702,679)
GO:0019222	regulation of metabolic process	3.61e-11	2.16e-08	1.13 (17624,6394,3702,1514)
GO:0031323	regulation of cellular metabolic process	4.84e-11	2.78e-08	1.13 (17624,5950,3702,1417)
GO:0010629	negative regulation of gene expression	1.32e-10	7.32e-08	1.30 (17624,1627,3702,444)
GO:0048869	cellular developmental process	1.43e-10	7.65e-08	1.22 (17624,2661,3702,684)
GO:0010468	regulation of gene expression	1.92e-10	9.93e-08	1.16 (17624,4314,3702,1054)
GO:0009892	negative regulation of metabolic process	2.25e-10	1.13e-07	1.22 (17624,2733,3702,699)
GO:0030154	cell differentiation	2.25e-10	1.09e-07	1.28 (17624,1794,3702,482)
GO:0060255	regulation of macromolecule metabolic process	2.71e-10	1.28e-07	1.13 (17624,5894,3702,1398)
GO:0051171	regulation of nitrogen compound metabolic process	2.72e-10	1.24e-07	1.13 (17624,5654,3702,1346)
GO:0080090	regulation of primary metabolic process	3.46e-10	1.53e-07	1.13 (17624,5820,3702,1381)
GO:0048523	negative regulation of cellular process	4.66e-10	2.01e-07	1.15 (17624,4506,3702,1093)
GO:0048646	anatomical structure formation involved in morphogenesis	5.63e-10	2.36e-07	1.46 (17624,705,3702,216)
GO:0032879	regulation of localization	7.87e-10	3.22e-07	1.22 (17624,2619,3702,669)
GO:0031324	negative regulation of cellular metabolic process	8.77e-10	3.5e-07	1.23 (17624,2428,3702,625)
GO:2000113	negative regulation of cellular macromolecule biosynthetic process	9.62e-10	3.74e-07	1.32 (17624,1333,3702,369)
GO:0009889	regulation of biosynthetic process	1.76e-09	6.69e-07	1.16 (17624,4153,3702,1010)
GO:0031326	regulation of cellular biosynthetic process	2.2e-09	8.15e-07	1.16 (17624,4080,3702,993)
GO:0019219	regulation of nucleobase-containing compound metabolic process	2.26e-09	8.17e-07	1.16 (17624,3963,3702,967)
GO:2000112	regulation of cellular macromolecule biosynthetic process	2.37e-09	8.36e-07	1.17 (17624,3788,3702,928)
GO:0009890	negative regulation of biosynthetic process	2.37e-09	8.19e-07	1.29 (17624,1494,3702,405)
GO:0006355	regulation of transcription, DNA-templated	2.69e-09	9.08e-07	1.18 (17624,3373,3702,835)
GO:0010605	negative regulation of macromolecule metabolic process	2.77e-09	9.17e-07	1.21 (17624,2501,3702,638)
GO:0031327	negative regulation of cellular biosynthetic process	2.93e-09	9.48e-07	1.29 (17624,1471,3702,399)
GO:0045892	negative regulation of transcription, DNA-templated	5.28e-09	1.67e-06	1.33 (17624,1142,3702,319)
GO:0051172	negative regulation of nitrogen compound metabolic process	5.45e-09	1.69e-06	1.22 (17624,2270,3702,583)
GO:0051252	regulation of RNA metabolic process	6.18e-09	1.88e-06	1.16 (17624,3674,3702,899)
GO:0051094	positive regulation of developmental process	6.61e-09	1.97e-06	1.30 (17624,1303,3702,357)
GO:1903506	regulation of nucleic acid-templated transcription	7.56e-09	2.22e-06	1.17 (17624,3426,3702,843)
GO:0060284	regulation of cell development	8.12e-09	2.34e-06	1.37 (17624,895,3702,258)
GO:2001141	regulation of RNA biosynthetic process	9.3e-09	2.63e-06	1.17 (17624,3434,3702,844)
GO:0050789	regulation of biological process	1.13e-08	3.15e-06	1.06 (17624,10904,3702,2437)
GO:0048856	anatomical structure development	1.2e-08	3.28e-06	1.18 (17624,3219,3702,795)
GO:0042221	response to chemical	1.21e-08	3.25e-06	1.20 (17624,2602,3702,656)
GO:0010558	negative regulation of macromolecule biosynthetic process	1.46e-08	3.84e-06	1.28 (17624,1413,3702,381)
GO:0010556	regulation of macromolecule biosynthetic process	1.74e-08	4.51e-06	1.15 (17624,3909,3702,947)
GO:0051253	negative regulation of RNA metabolic process	1.76e-08	4.47e-06	1.30 (17624,1280,3702,349)
GO:0006928	movement of cell or subcellular component	1.77e-08	4.44e-06	1.29 (17624,1318,3702,358)
GO:0016043	cellular component organization	1.82e-08	4.48e-06	1.13 (17624,4967,3702,1179)
GO:0071840	cellular component organization or biogenesis	2.08e-08	5.04e-06	1.13 (17624,5011,3702,1188)
GO:0009987	cellular process	2.12e-08	5.07e-06	1.04 (17624,13379,3702,2936)
GO:0051130	positive regulation of cellular component organization	3.35e-08	7.88e-06	1.30 (17624,1203,3702,329)
GO:1903507	negative regulation of nucleic acid-templated transcription	4.25e-08	9.85e-06	1.30 (17624,1193,3702,326)
GO:1902679	negative regulation of RNA biosynthetic process	5.1e-08	1.17e-05	1.30 (17624,1195,3702,326)
GO:0007389	pattern specification process	7.71e-08	1.74e-05	1.56 (17624,366,3702,120)
GO:0051240	positive regulation of multicellular organismal process	7.77e-08	1.72e-05	1.24 (17624,1660,3702,434)
GO:0070887	cellular response to chemical stimulus	7.9e-08	1.73e-05	1.25 (17624,1643,3702,430)
GO:0050794	regulation of cellular process	8.1e-08	1.75e-05	1.06 (17624,10275,3702,2298)
GO:0045934	negative regulation of nucleobase-containing compound metabolic process	8.27e-08	1.76e-05	1.27 (17624,1408,3702,375)
GO:0007167	enzyme linked receptor protein signaling pathway	8.33e-08	1.75e-05	1.41 (17624,660,3702,195)
GO:0051234	establishment of localization	1.09e-07	2.25e-05	1.14 (17624,4139,3702,990)
GO:0065007	biological regulation	1.12e-07	2.3e-05	1.05 (17624,11536,3702,2556)
GO:0010033	response to organic substance	1.14e-07	2.3e-05	1.21 (17624,2091,3702,532)
GO:0048583	regulation of response to stimulus	1.17e-07	2.34e-05	1.14 (17624,4095,3702,980)
GO:0051093	negative regulation of developmental process	1.3e-07	2.56e-05	1.33 (17624,917,3702,257)
GO:0050767	regulation of neurogenesis	1.41e-07	2.75e-05	1.36 (17624,778,3702,223)
GO:0051960	regulation of nervous system development	1.47e-07	2.82e-05	1.34 (17624,881,3702,248)
GO:0010646	regulation of cell communication	1.83e-07	3.47e-05	1.15 (17624,3510,3702,849)
GO:0009653	anatomical structure morphogenesis	2.1e-07	3.93e-05	1.26 (17624,1364,3702,362)
GO:0023051	regulation of signaling	2.24e-07	4.15e-05	1.15 (17624,3550,3702,857)
GO:0040008	regulation of growth	2.46e-07	4.5e-05	1.39 (17624,657,3702,192)
GO:0051649	establishment of localization in cell	2.87e-07	5.19e-05	1.23 (17624,1656,3702,429)
GO:0048870	cell motility	3.42e-07	6.11e-05	1.32 (17624,906,3702,252)
GO:0051241	negative regulation of multicellular organismal process	3.58e-07	6.32e-05	1.28 (17624,1158,3702,312)
GO:0051179	localization	3.81e-07	6.65e-05	1.12 (17624,4599,3702,1085)
GO:0051716	cellular response to stimulus	4.11e-07	7.1e-05	1.17 (17624,2793,3702,686)
GO:0051338	regulation of transferase activity	4.23e-07	7.23e-05	1.32 (17624,929,3702,257)
GO:0042127	regulation of cell proliferation	4.8e-07	8.11e-05	1.24 (17624,1555,3702,404)
GO:0009887	animal organ morphogenesis	5.75e-07	9.6e-05	1.45 (17624,480,3702,146)
GO:0051270	regulation of cellular component movement	6.91e-07	0.000114	1.31 (17624,930,3702,256)
GO:0006810	transport	7.83e-07	0.000128	1.13 (17624,4020,3702,955)
GO:0065008	regulation of biological quality	7.88e-07	0.000128	1.14 (17624,3611,3702,865)
GO:0071310	cellular response to organic substance	9.04e-07	0.000145	1.25 (17624,1344,3702,353)
GO:0045596	negative regulation of cell differentiation	9.19e-07	0.000146	1.36 (17624,689,3702,197)
GO:0010638	positive regulation of organelle organization	9.66e-07	0.000152	1.39 (17624,596,3702,174)
GO:0040012	regulation of locomotion	1e-06	0.000156	1.30 (17624,934,3702,256)
GO:0033043	regulation of organelle organization	1.01e-06	0.000156	1.26 (17624,1230,3702,326)
GO:0045664	regulation of neuron differentiation	1.04e-06	0.000159	1.38 (17624,625,3702,181)
GO:0043549	regulation of kinase activity	1.24e-06	0.000186	1.32 (17624,832,3702,231)
GO:0051641	cellular localization	1.31e-06	0.000196	1.19 (17624,2063,3702,517)
GO:0040011	locomotion	1.34e-06	0.000198	1.29 (17624,996,3702,270)
GO:0022603	regulation of anatomical structure morphogenesis	1.35e-06	0.000198	1.28 (17624,1034,3702,279)
GO:0010632	regulation of epithelial cell migration	1.47e-06	0.000214	1.67 (17624,211,3702,74)
GO:0050678	regulation of epithelial cell proliferation	1.55e-06	0.000223	1.54 (17624,312,3702,101)
GO:0034654	nucleobase-containing compound biosynthetic process	1.66e-06	0.000237	1.27 (17624,1083,3702,290)
GO:0044238	primary metabolic process	1.72e-06	0.000243	1.08 (17624,7070,3702,1609)
GO:2000145	regulation of cell motility	1.81e-06	0.000254	1.31 (17624,861,3702,237)
GO:0048598	embryonic morphogenesis	1.81e-06	0.000251	1.47 (17624,398,3702,123)
GO:0030334	regulation of cell migration	1.86e-06	0.000256	1.32 (17624,803,3702,223)
GO:0006807	nitrogen compound metabolic process	2.16e-06	0.000294	1.09 (17624,6616,3702,1511)
GO:0031399	regulation of protein modification process	2.27e-06	0.000306	1.21 (17624,1760,3702,446)
GO:0048513	animal organ development	2.29e-06	0.000307	1.25 (17624,1219,3702,321)
GO:0008152	metabolic process	2.31e-06	0.000307	1.07 (17624,7927,3702,1789)
GO:0016477	cell migration	2.86e-06	0.000377	1.31 (17624,820,3702,226)
GO:0071704	organic substance metabolic process	2.99e-06	0.00039	1.08 (17624,7433,3702,1683)
GO:0010634	positive regulation of epithelial cell migration	3.06e-06	0.000397	1.82 (17624,136,3702,52)
GO:0051174	regulation of phosphorus metabolic process	3.1e-06	0.000399	1.21 (17624,1708,3702,433)
GO:0009966	regulation of signal transduction	3.3e-06	0.000421	1.14 (17624,3156,3702,758)
GO:0019220	regulation of phosphate metabolic process	3.62e-06	0.000457	1.21 (17624,1706,3702,432)
GO:0010595	positive regulation of endothelial cell migration	5.33e-06	0.000668	1.98 (17624,94,3702,39)
GO:0003002	regionalization	5.39e-06	0.00067	1.59 (17624,240,3702,80)
GO:1901564	organonitrogen compound metabolic process	5.5e-06	0.000679	1.10 (17624,5020,3702,1163)
GO:0045597	positive regulation of cell differentiation	5.62e-06	0.000687	1.28 (17624,924,3702,249)
GO:0045859	regulation of protein kinase activity	5.89e-06	0.000714	1.31 (17624,761,3702,210)
GO:0018193	peptidyl-amino acid modification	6.29e-06	0.000758	1.30 (17624,816,3702,223)
GO:0009950	dorsal/ventral axis specification	6.41e-06	0.000766	4.28 (17624,10,3702,9)
GO:0019438	aromatic compound biosynthetic process	7.27e-06	0.000862	1.25 (17624,1157,3702,303)
GO:0006464	cellular protein modification process	7.47e-06	0.00088	1.14 (17624,2920,3702,702)
GO:0036211	protein modification process	7.47e-06	0.000873	1.14 (17624,2920,3702,702)
GO:0044237	cellular metabolic process	7.62e-06	0.000883	1.08 (17624,7204,3702,1629)
GO:0051049	regulation of transport	7.97e-06	0.000918	1.19 (17624,1780,3702,446)
GO:0044260	cellular macromolecule metabolic process	8.21e-06	0.000938	1.11 (17624,4550,3702,1059)
GO:0003156	regulation of animal organ formation	8.72e-06	0.000989	2.66 (17624,34,3702,19)
GO:0035556	intracellular signal transduction	8.86e-06	0.000997	1.20 (17624,1615,3702,408)
GO:0051246	regulation of protein metabolic process	9.82e-06	0.0011	1.15 (17624,2678,3702,647)
GO:0018130	heterocycle biosynthetic process	1.05e-05	0.00116	1.24 (17624,1149,3702,300)
GO:0032268	regulation of cellular protein metabolic process	1.05e-05	0.00116	1.16 (17624,2491,3702,605)
GO:1901362	organic cyclic compound biosynthetic process	1.11e-05	0.00121	1.23 (17624,1292,3702,333)
GO:0042325	regulation of phosphorylation	1.11e-05	0.00121	1.21 (17624,1518,3702,385)
GO:0051272	positive regulation of cellular component movement	1.11e-05	0.0012	1.38 (17624,504,3702,146)
GO:1901576	organic substance biosynthetic process	1.11e-05	0.00119	1.16 (17624,2416,3702,588)
GO:0016192	vesicle-mediated transport	1.16e-05	0.00123	1.20 (17624,1593,3702,402)
GO:0048638	regulation of developmental growth	1.25e-05	0.00132	1.49 (17624,314,3702,98)
GO:0040017	positive regulation of locomotion	1.36e-05	0.00142	1.37 (17624,522,3702,150)
GO:0019538	protein metabolic process	1.49e-05	0.00156	1.12 (17624,3940,3702,923)
GO:0009058	biosynthetic process	1.5e-05	0.00155	1.15 (17624,2471,3702,599)
GO:0023056	positive regulation of signaling	1.55e-05	0.00159	1.19 (17624,1747,3702,436)
GO:0010594	regulation of endothelial cell migration	1.58e-05	0.00161	1.71 (17624,150,3702,54)
GO:0016570	histone modification	1.58e-05	0.0016	1.46 (17624,343,3702,105)
GO:0050790	regulation of catalytic activity	1.6e-05	0.00161	1.16 (17624,2213,3702,541)
GO:0010648	negative regulation of cell communication	1.6e-05	0.00161	1.22 (17624,1280,3702,329)
GO:0008284	positive regulation of cell proliferation	1.71e-05	0.00171	1.27 (17624,895,3702,239)
GO:0043170	macromolecule metabolic process	1.74e-05	0.00172	1.09 (17624,5793,3702,1323)
GO:0007166	cell surface receptor signaling pathway	1.75e-05	0.00172	1.16 (17624,2179,3702,533)
GO:2000147	positive regulation of cell motility	1.79e-05	0.00175	1.37 (17624,492,3702,142)
GO:0030335	positive regulation of cell migration	1.85e-05	0.00179	1.38 (17624,472,3702,137)
GO:0009968	negative regulation of signal transduction	2.04e-05	0.00196	1.23 (17624,1184,3702,306)
GO:0048732	gland development	2.09e-05	0.002	1.54 (17624,248,3702,80)
GO:0023057	negative regulation of signaling	2.11e-05	0.00201	1.22 (17624,1284,3702,329)
GO:0031401	positive regulation of protein modification process	2.28e-05	0.00216	1.23 (17624,1177,3702,304)
GO:0048568	embryonic organ development	2.42e-05	0.00228	1.76 (17624,127,3702,47)
GO:0071900	regulation of protein serine/threonine kinase activity	2.52e-05	0.00236	1.37 (17624,491,3702,141)
GO:0007169	transmembrane receptor protein tyrosine kinase signaling pathway	2.56e-05	0.00238	1.37 (17624,483,3702,139)
GO:0098657	import into cell	2.59e-05	0.0024	1.35 (17624,528,3702,150)
GO:0032891	negative regulation of organic acid transport	2.62e-05	0.00241	3.09 (17624,20,3702,13)
GO:0009894	regulation of catabolic process	2.71e-05	0.00248	1.26 (17624,939,3702,248)
GO:0016569	covalent chromatin modification	2.72e-05	0.00247	1.44 (17624,351,3702,106)
GO:1902893	regulation of pri-miRNA transcription by RNA polymerase II	2.79e-05	0.00252	2.44 (17624,39,3702,20)
GO:0002521	leukocyte differentiation	2.94e-05	0.00264	1.49 (17624,281,3702,88)
GO:0065009	regulation of molecular function	2.96e-05	0.00265	1.13 (17624,3117,3702,739)
GO:0043412	macromolecule modification	3.1e-05	0.00275	1.13 (17624,3118,3702,739)
GO:0006351	transcription, DNA-templated	3.41e-05	0.00301	1.38 (17624,445,3702,129)
GO:0060341	regulation of cellular localization	3.54e-05	0.00311	1.26 (17624,870,3702,231)
GO:0010647	positive regulation of cell communication	3.71e-05	0.00324	1.18 (17624,1740,3702,431)
GO:0097659	nucleic acid-templated transcription	3.82e-05	0.00332	1.38 (17624,446,3702,129)
GO:0045936	negative regulation of phosphate metabolic process	3.93e-05	0.00339	1.34 (17624,532,3702,150)
GO:0032270	positive regulation of cellular protein metabolic process	4.14e-05	0.00356	1.19 (17624,1526,3702,382)
GO:0090257	regulation of muscle system process	4.19e-05	0.00357	1.55 (17624,218,3702,71)
GO:0046907	intracellular transport	4.2e-05	0.00357	1.20 (17624,1421,3702,358)
GO:0010563	negative regulation of phosphorus metabolic process	4.36e-05	0.00368	1.34 (17624,533,3702,150)
GO:0031344	regulation of cell projection organization	4.4e-05	0.00369	1.31 (17624,645,3702,177)
GO:0006897	endocytosis	4.41e-05	0.00368	1.38 (17624,427,3702,124)
GO:0035148	tube formation	4.45e-05	0.0037	1.76 (17624,119,3702,44)
GO:0045844	positive regulation of striated muscle tissue development	4.51e-05	0.00373	2.03 (17624,68,3702,29)
GO:0048636	positive regulation of muscle organ development	4.51e-05	0.00371	2.03 (17624,68,3702,29)
GO:0043535	regulation of blood vessel endothelial cell migration	4.63e-05	0.00379	1.89 (17624,88,3702,35)
GO:0009719	response to endogenous stimulus	4.68e-05	0.00381	1.24 (17624,1019,3702,265)
GO:0044267	cellular protein metabolic process	4.92e-05	0.00398	1.12 (17624,3256,3702,767)
GO:0032271	regulation of protein polymerization	5.08e-05	0.00409	1.56 (17624,204,3702,67)
GO:0010941	regulation of cell death	5.11e-05	0.00409	1.18 (17624,1622,3702,403)
GO:0030099	myeloid cell differentiation	5.12e-05	0.00408	1.64 (17624,163,3702,56)
GO:1901700	response to oxygen-containing compound	5.24e-05	0.00415	1.20 (17624,1324,3702,335)
GO:0035295	tube development	5.31e-05	0.00419	1.60 (17624,178,3702,60)
GO:0042326	negative regulation of phosphorylation	5.57e-05	0.00437	1.38 (17624,425,3702,123)
GO:0000578	embryonic axis specification	5.58e-05	0.00435	2.63 (17624,29,3702,16)
GO:0051247	positive regulation of protein metabolic process	5.73e-05	0.00445	1.18 (17624,1624,3702,403)
GO:0031329	regulation of cellular catabolic process	6.07e-05	0.00469	1.26 (17624,830,3702,220)
GO:0120035	regulation of plasma membrane bounded cell projection organization	6.07e-05	0.00467	1.30 (17624,636,3702,174)
GO:0001932	regulation of protein phosphorylation	6.14e-05	0.0047	1.20 (17624,1379,3702,347)
GO:1901863	positive regulation of muscle tissue development	6.23e-05	0.00475	2.00 (17624,69,3702,29)
GO:0032273	positive regulation of protein polymerization	6.37e-05	0.00482	1.75 (17624,117,3702,43)
GO:0044249	cellular biosynthetic process	6.39e-05	0.00482	1.15 (17624,2285,3702,551)
GO:0098727	maintenance of cell number	6.52e-05	0.00489	1.69 (17624,135,3702,48)
GO:0031334	positive regulation of protein complex assembly	6.77e-05	0.00505	1.50 (17624,244,3702,77)
GO:0030838	positive regulation of actin filament polymerization	6.82e-05	0.00507	1.88 (17624,86,3702,34)
GO:0009952	anterior/posterior pattern specification	7.14e-05	0.00528	1.65 (17624,150,3702,52)
GO:0006796	phosphate-containing compound metabolic process	7.33e-05	0.0054	1.16 (17624,1988,3702,484)
GO:0044271	cellular nitrogen compound biosynthetic process	7.54e-05	0.00553	1.19 (17624,1435,3702,359)
GO:0002431	Fc receptor mediated stimulatory signaling pathway	7.75e-05	0.00565	1.96 (17624,73,3702,30)
GO:0010975	regulation of neuron projection development	8.73e-05	0.00633	1.35 (17624,474,3702,134)
GO:0051050	positive regulation of transport	8.96e-05	0.00648	1.24 (17624,942,3702,245)
GO:0043536	positive regulation of blood vessel endothelial cell migration	9.12e-05	0.00656	2.12 (17624,54,3702,24)
GO:0019827	stem cell population maintenance	9.17e-05	0.00656	1.68 (17624,133,3702,47)
GO:0051956	negative regulation of amino acid transport	9.3e-05	0.00663	3.57 (17624,12,3702,9)
GO:1902895	positive regulation of pri-miRNA transcription by RNA polymerase II	9.62e-05	0.00683	2.54 (17624,30,3702,16)
GO:1901701	cellular response to oxygen-containing compound	0.000102	0.00717	1.26 (17624,811,3702,214)
GO:1904031	positive regulation of cyclin-dependent protein kinase activity	0.000103	0.00726	2.45 (17624,33,3702,17)
GO:0032774	RNA biosynthetic process	0.000108	0.00752	1.29 (17624,634,3702,172)
GO:0010942	positive regulation of cell death	0.000109	0.00759	1.28 (17624,672,3702,181)
GO:0043065	positive regulation of apoptotic process	0.000115	0.00799	1.29 (17624,618,3702,168)
GO:0002433	immune response-regulating cell surface receptor signaling pathway involved in phagocytosis	0.000115	0.00797	1.94 (17624,71,3702,29)
GO:0038096	Fc-gamma receptor signaling pathway involved in phagocytosis	0.000115	0.00794	1.94 (17624,71,3702,29)
GO:0097435	supramolecular fiber organization	0.000117	0.00802	1.38 (17624,387,3702,112)
GO:0030832	regulation of actin filament length	0.000119	0.00809	1.58 (17624,175,3702,58)
GO:0048585	negative regulation of response to stimulus	0.000119	0.0081	1.18 (17624,1531,3702,379)
GO:0007015	actin filament organization	0.000122	0.00823	1.51 (17624,217,3702,69)
GO:0071902	positive regulation of protein serine/threonine kinase activity	0.000122	0.00823	1.41 (17624,323,3702,96)
GO:0071229	cellular response to acid chemical	0.000125	0.00835	1.54 (17624,198,3702,64)
GO:0048562	embryonic organ morphogenesis	0.000125	0.00831	1.71 (17624,120,3702,43)
GO:0032535	regulation of cellular component size	0.000127	0.00844	1.46 (17624,260,3702,80)
GO:0035019	somatic stem cell population maintenance	0.00014	0.00927	1.98 (17624,65,3702,27)
GO:1902275	regulation of chromatin organization	0.000141	0.00931	1.57 (17624,176,3702,58)
GO:0001933	negative regulation of protein phosphorylation	0.000147	0.00962	1.37 (17624,389,3702,112)
GO:0051495	positive regulation of cytoskeleton organization	0.000155	0.0101	1.52 (17624,207,3702,66)
GO:0051347	positive regulation of transferase activity	0.000161	0.0104	1.29 (17624,626,3702,169)
GO:0044093	positive regulation of molecular function	0.000162	0.0105	1.16 (17624,1705,3702,417)
GO:0043068	positive regulation of programmed cell death	0.000163	0.0105	1.29 (17624,622,3702,168)
GO:0090316	positive regulation of intracellular protein transport	0.000167	0.0107	1.62 (17624,147,3702,50)
GO:0048729	tissue morphogenesis	0.000169	0.0108	1.37 (17624,374,3702,108)
GO:0071345	cellular response to cytokine stimulus	0.000169	0.0107	1.35 (17624,427,3702,121)
GO:0071300	cellular response to retinoic acid	0.000172	0.0109	1.93 (17624,69,3702,28)
GO:0045860	positive regulation of protein kinase activity	0.000174	0.011	1.32 (17624,514,3702,142)
GO:0048731	system development	0.000181	0.0114	1.27 (17624,695,3702,185)
GO:0008064	regulation of actin polymerization or depolymerization	0.000192	0.012	1.56 (17624,174,3702,57)
GO:0030036	actin cytoskeleton organization	0.0002	0.0124	1.40 (17624,327,3702,96)
GO:0031056	regulation of histone modification	0.000205	0.0127	1.63 (17624,137,3702,47)
GO:0009880	embryonic pattern specification	0.000212	0.0131	2.09 (17624,50,3702,22)
GO:1902905	positive regulation of supramolecular fiber organization	0.000212	0.0131	1.54 (17624,186,3702,60)
GO:0110053	regulation of actin filament organization	0.000215	0.0132	1.45 (17624,252,3702,77)
GO:0060021	roof of mouth development	0.000216	0.0132	1.84 (17624,80,3702,31)
GO:0001525	angiogenesis	0.000221	0.0135	1.44 (17624,268,3702,81)
GO:0006793	phosphorus metabolic process	0.000223	0.0135	1.15 (17624,2015,3702,485)
GO:0031400	negative regulation of protein modification process	0.000228	0.0138	1.29 (17624,567,3702,154)
GO:0003006	developmental process involved in reproduction	0.000228	0.0137	1.29 (17624,588,3702,159)
GO:1903792	negative regulation of anion transport	0.000231	0.0139	2.56 (17624,26,3702,14)
GO:0051569	regulation of histone H3-K4 methylation	0.000231	0.0138	2.56 (17624,26,3702,14)
GO:0010720	positive regulation of cell development	0.000235	0.014	1.31 (17624,513,3702,141)
GO:0071495	cellular response to endogenous stimulus	0.000244	0.0145	1.26 (17624,703,3702,186)
GO:0034505	tooth mineralization	0.000246	0.0145	3.30 (17624,13,3702,9)
GO:0001759	organ induction	0.000246	0.0145	3.30 (17624,13,3702,9)
GO:0002573	myeloid leukocyte differentiation	0.000249	0.0146	1.78 (17624,91,3702,34)
GO:0045737	positive regulation of cyclin-dependent protein serine/threonine kinase activity	0.000249	0.0145	2.46 (17624,29,3702,15)
GO:0009798	axis specification	0.000255	0.0149	1.92 (17624,67,3702,27)
GO:0043067	regulation of programmed cell death	0.000261	0.0151	1.17 (17624,1501,3702,369)
GO:0120161	regulation of cold-induced thermogenesis	0.000262	0.0152	1.61 (17624,142,3702,48)
GO:0030029	actin filament-based process	0.000265	0.0152	1.36 (17624,374,3702,107)
GO:0038094	Fc-gamma receptor signaling pathway	0.000271	0.0156	1.87 (17624,74,3702,29)
GO:0097485	neuron projection guidance	0.000272	0.0155	1.46 (17624,238,3702,73)
GO:0032388	positive regulation of intracellular transport	0.000274	0.0156	1.50 (17624,203,3702,64)
GO:0050679	positive regulation of epithelial cell proliferation	0.000276	0.0157	1.53 (17624,180,3702,58)
GO:0030097	hemopoiesis	0.000282	0.0159	1.79 (17624,88,3702,33)
GO:0031058	positive regulation of histone modification	0.000282	0.0158	1.79 (17624,88,3702,33)
GO:0048589	developmental growth	0.00029	0.0163	1.41 (17624,290,3702,86)
GO:0048146	positive regulation of fibroblast proliferation	0.000299	0.0167	2.05 (17624,51,3702,22)
GO:0030833	regulation of actin filament polymerization	0.000302	0.0168	1.58 (17624,154,3702,51)
GO:0032970	regulation of actin filament-based process	0.000303	0.0168	1.36 (17624,363,3702,104)
GO:0014066	regulation of phosphatidylinositol 3-kinase signaling	0.000306	0.0169	1.67 (17624,117,3702,41)
GO:1905269	positive regulation of chromatin organization	0.000308	0.017	1.73 (17624,99,3702,36)
GO:0060548	negative regulation of cell death	0.000313	0.0172	1.21 (17624,960,3702,245)
GO:0070166	enamel mineralization	0.000335	0.0184	3.46 (17624,11,3702,8)
GO:1902531	regulation of intracellular signal transduction	0.000337	0.0184	1.15 (17624,1840,3702,444)
GO:0060411	cardiac septum morphogenesis	0.00034	0.0185	1.89 (17624,68,3702,27)
GO:0046854	phosphatidylinositol phosphorylation	0.000345	0.0187	2.12 (17624,45,3702,20)
GO:0016310	phosphorylation	0.000347	0.0187	1.19 (17624,1136,3702,285)
GO:0007411	axon guidance	0.000355	0.0191	1.45 (17624,236,3702,72)
GO:0045932	negative regulation of muscle contraction	0.000358	0.0192	2.58 (17624,24,3702,13)
GO:0032956	regulation of actin cytoskeleton organization	0.00036	0.0192	1.38 (17624,328,3702,95)
GO:0048584	positive regulation of response to stimulus	0.00037	0.0197	1.13 (17624,2188,3702,521)
GO:0034968	histone lysine methylation	0.000379	0.0201	1.90 (17624,65,3702,26)
GO:0042733	embryonic digit morphogenesis	0.000381	0.0201	1.99 (17624,55,3702,23)
GO:0001763	morphogenesis of a branching structure	0.000395	0.0208	1.58 (17624,148,3702,49)
GO:0090066	regulation of anatomical structure size	0.000398	0.0209	1.34 (17624,386,3702,109)
GO:1902903	regulation of supramolecular fiber organization	0.0004	0.021	1.37 (17624,333,3702,96)
GO:0006942	regulation of striated muscle contraction	0.000406	0.0212	1.77 (17624,86,3702,32)
GO:0050769	positive regulation of neurogenesis	0.000407	0.0212	1.32 (17624,444,3702,123)
GO:0060509	type I pneumocyte differentiation	0.000408	0.0211	4.76 (17624,5,3702,5)
GO:0038093	Fc receptor signaling pathway	0.000412	0.0212	1.53 (17624,171,3702,55)
GO:0042981	regulation of apoptotic process	0.000412	0.0212	1.17 (17624,1483,3702,363)
GO:0010769	regulation of cell morphogenesis involved in differentiation	0.000419	0.0215	1.40 (17624,293,3702,86)
GO:0048387	negative regulation of retinoic acid receptor signaling pathway	0.000431	0.022	3.70 (17624,9,3702,7)
GO:0045666	positive regulation of neuron differentiation	0.000438	0.0223	1.36 (17624,346,3702,99)
GO:0030278	regulation of ossification	0.000444	0.0226	1.51 (17624,183,3702,58)
GO:0033674	positive regulation of kinase activity	0.000457	0.0231	1.28 (17624,554,3702,149)
GO:0034097	response to cytokine	0.000465	0.0235	1.28 (17624,550,3702,148)
GO:0040007	growth	0.000471	0.0237	1.39 (17624,298,3702,87)
GO:0045927	positive regulation of growth	0.000472	0.0237	1.43 (17624,250,3702,75)
GO:0009895	negative regulation of catabolic process	0.000475	0.0237	1.40 (17624,286,3702,84)
GO:0044087	regulation of cellular component biogenesis	0.000476	0.0237	1.21 (17624,910,3702,232)
GO:0038089	positive regulation of cell migration by vascular endothelial growth factor signaling pathway	0.000492	0.0244	4.08 (17624,7,3702,6)
GO:0032880	regulation of protein localization	0.000515	0.0255	1.21 (17624,959,3702,243)
GO:1903706	regulation of hemopoiesis	0.000517	0.0255	1.31 (17624,459,3702,126)
GO:1903829	positive regulation of cellular protein localization	0.000518	0.0255	1.38 (17624,315,3702,91)
GO:0032940	secretion by cell	0.000528	0.0259	1.21 (17624,942,3702,239)
GO:0009967	positive regulation of signal transduction	0.000536	0.0262	1.16 (17624,1586,3702,385)
GO:0045598	regulation of fat cell differentiation	0.000555	0.027	1.63 (17624,120,3702,41)
GO:0090311	regulation of protein deacetylation	0.000562	0.0273	2.14 (17624,40,3702,18)
GO:0051249	regulation of lymphocyte activation	0.000568	0.0275	1.33 (17624,406,3702,113)
GO:0007498	mesoderm development	0.000572	0.0276	1.98 (17624,53,3702,22)
GO:0045746	negative regulation of Notch signaling pathway	0.000592	0.0285	2.19 (17624,37,3702,17)
GO:0048643	positive regulation of skeletal muscle tissue development	0.000604	0.029	2.48 (17624,25,3702,13)
GO:0060045	positive regulation of cardiac muscle cell proliferation	0.000604	0.0289	2.48 (17624,25,3702,13)
GO:0043254	regulation of protein complex assembly	0.000613	0.0292	1.31 (17624,440,3702,121)
GO:0010464	regulation of mesenchymal cell proliferation	0.000615	0.0292	2.24 (17624,34,3702,16)
GO:0032269	negative regulation of cellular protein metabolic process	0.000616	0.0292	1.20 (17624,988,3702,249)
GO:0008593	regulation of Notch signaling pathway	0.000623	0.0294	1.70 (17624,95,3702,34)
GO:1903707	negative regulation of hemopoiesis	0.000639	0.0301	1.55 (17624,147,3702,48)
GO:0070373	negative regulation of ERK1 and ERK2 cascade	0.000658	0.0309	1.85 (17624,67,3702,26)
GO:0018205	peptidyl-lysine modification	0.000677	0.0317	1.38 (17624,289,3702,84)
GO:0061024	membrane organization	0.000692	0.0323	1.25 (17624,644,3702,169)
GO:0072073	kidney epithelium development	0.000699	0.0325	1.92 (17624,57,3702,23)
GO:0030030	cell projection organization	0.000727	0.0337	1.23 (17624,739,3702,191)
GO:0046903	secretion	0.000728	0.0337	1.19 (17624,1052,3702,263)
GO:0033993	response to lipid	0.000731	0.0337	1.23 (17624,752,3702,194)
GO:0030098	lymphocyte differentiation	0.000738	0.0339	1.46 (17624,202,3702,62)
GO:0031065	positive regulation of histone deacetylation	0.000741	0.034	2.80 (17624,17,3702,10)
GO:0043085	positive regulation of catalytic activity	0.000741	0.0339	1.16 (17624,1370,3702,335)
GO:0006836	neurotransmitter transport	0.000774	0.0353	1.57 (17624,133,3702,44)
GO:0048634	regulation of muscle organ development	0.000774	0.0352	1.57 (17624,133,3702,44)
GO:0033673	negative regulation of kinase activity	0.000778	0.0353	1.42 (17624,234,3702,70)
GO:0031330	negative regulation of cellular catabolic process	0.000782	0.0353	1.42 (17624,242,3702,72)
GO:0050885	neuromuscular process controlling balance	0.000807	0.0364	2.09 (17624,41,3702,18)
GO:0072163	mesonephric epithelium development	0.000807	0.0363	2.09 (17624,41,3702,18)
GO:0010721	negative regulation of cell development	0.000808	0.0362	1.36 (17624,319,3702,91)
GO:0050865	regulation of cell activation	0.000822	0.0367	1.27 (17624,523,3702,140)
GO:1903827	regulation of cellular protein localization	0.000828	0.0369	1.28 (17624,502,3702,135)
GO:0045619	regulation of lymphocyte differentiation	0.000842	0.0374	1.51 (17624,164,3702,52)
GO:0070848	response to growth factor	0.000847	0.0375	1.37 (17624,295,3702,85)
GO:0090049	regulation of cell migration involved in sprouting angiogenesis	0.000864	0.0381	2.13 (17624,38,3702,17)
GO:0016202	regulation of striated muscle tissue development	0.000886	0.039	1.57 (17624,130,3702,43)
GO:0001934	positive regulation of protein phosphorylation	0.000922	0.0404	1.20 (17624,964,3702,242)
GO:0006468	protein phosphorylation	0.000924	0.0404	1.20 (17624,916,3702,231)
GO:0060041	retina development in camera-type eye	0.00093	0.0406	1.89 (17624,58,3702,23)
GO:0051248	negative regulation of protein metabolic process	0.000941	0.041	1.19 (17624,1052,3702,262)
GO:0051962	positive regulation of nervous system development	0.000963	0.0418	1.27 (17624,508,3702,136)
GO:0030155	regulation of cell adhesion	0.000964	0.0417	1.24 (17624,657,3702,171)
GO:1903670	regulation of sprouting angiogenesis	0.000965	0.0416	1.83 (17624,65,3702,25)
GO:0043502	regulation of muscle adaptation	0.000971	0.0418	1.79 (17624,72,3702,27)
GO:0002053	positive regulation of mesenchymal cell proliferation	0.000977	0.0419	2.38 (17624,26,3702,13)
GO:0031063	regulation of histone deacetylation	0.000977	0.0418	2.38 (17624,26,3702,13)
GO:0048639	positive regulation of developmental growth	0.000983	0.042	1.50 (17624,165,3702,52)
GO:1902105	regulation of leukocyte differentiation	0.000991	0.0422	1.39 (17624,264,3702,77)
GO:0006469	negative regulation of protein kinase activity	0.000991	0.0421	1.43 (17624,216,3702,65)

### Sheet: Molecular function
GO term	Description	p-value	FDR q-value	Enrichment (N, B, n, b)
GO:0005515	protein binding	8.33e-22	3.85e-18	1.11 (17624,11129,3702,2584)
GO:0043565	sequence-specific DNA binding	1.25e-16	2.88e-13	1.49 (17624,1105,3702,345)
GO:0001067	regulatory region nucleic acid binding	5.65e-16	8.7e-13	1.52 (17624,928,3702,297)
GO:0044212	transcription regulatory region DNA binding	7.6e-16	8.78e-13	1.52 (17624,926,3702,296)
GO:0001012	RNA polymerase II regulatory region DNA binding	8.69e-16	8.02e-13	1.58 (17624,770,3702,255)
GO:1990837	sequence-specific double-stranded DNA binding	9.07e-16	6.98e-13	1.54 (17624,854,3702,277)
GO:0000976	transcription regulatory region sequence-specific DNA binding	9.08e-16	5.99e-13	1.56 (17624,812,3702,266)
GO:0000977	RNA polymerase II regulatory region sequence-specific DNA binding	1.86e-15	1.07e-12	1.57 (17624,763,3702,252)
GO:0003690	double-stranded DNA binding	1.39e-13	7.15e-11	1.47 (17624,945,3702,292)
GO:0005488	binding	2.24e-13	1.03e-10	1.05 (17624,14050,3702,3106)
GO:0008134	transcription factor binding	1.6e-11	6.7e-09	1.53 (17624,642,3702,206)
GO:0019899	enzyme binding	4.21e-11	1.62e-08	1.26 (17624,2125,3702,564)
GO:0000987	proximal promoter sequence-specific DNA binding	6.14e-09	2.18e-06	1.50 (17624,534,3702,168)
GO:0001228	DNA-binding transcription activator activity, RNA polymerase II-specific	2e-08	6.6e-06	1.55 (17624,411,3702,134)
GO:0000978	RNA polymerase II proximal promoter sequence-specific DNA binding	4.86e-08	1.5e-05	1.47 (17624,521,3702,161)
GO:0140110	transcription regulator activity	9.08e-08	2.62e-05	1.22 (17624,2009,3702,514)
GO:0003712	transcription coregulator activity	3.71e-07	0.000101	1.42 (17624,556,3702,166)
GO:0019901	protein kinase binding	5.22e-07	0.000134	1.39 (17624,619,3702,181)
GO:0003700	DNA-binding transcription factor activity	7.26e-07	0.000176	1.22 (17624,1669,3702,429)
GO:0001227	DNA-binding transcription repressor activity, RNA polymerase II-specific	1e-06	0.000232	1.65 (17624,231,3702,80)
GO:0000981	DNA-binding transcription factor activity, RNA polymerase II-specific	1.22e-06	0.000269	1.23 (17624,1581,3702,407)
GO:0003677	DNA binding	2.21e-06	0.000464	1.17 (17624,2444,3702,601)
GO:0008092	cytoskeletal protein binding	5.41e-06	0.00109	1.28 (17624,932,3702,251)
GO:0097159	organic cyclic compound binding	7.33e-06	0.00141	1.09 (17624,5835,3702,1337)
GO:0046983	protein dimerization activity	8.79e-06	0.00162	1.23 (17624,1306,3702,337)
GO:0003682	chromatin binding	1.07e-05	0.0019	1.37 (17624,528,3702,152)
GO:1901363	heterocyclic compound binding	1.36e-05	0.00233	1.09 (17624,5749,3702,1315)
GO:0019900	kinase binding	1.65e-05	0.00272	1.31 (17624,697,3702,192)
GO:0045296	cadherin binding	1.95e-05	0.0031	1.47 (17624,321,3702,99)
GO:0050839	cell adhesion molecule binding	2.56e-05	0.00394	1.37 (17624,483,3702,139)
GO:0001085	RNA polymerase II transcription factor binding	3.72e-05	0.00554	1.72 (17624,136,3702,49)
GO:0033613	activating transcription factor binding	7.75e-05	0.0112	1.96 (17624,73,3702,30)
GO:0019207	kinase regulator activity	7.84e-05	0.011	1.55 (17624,199,3702,65)
GO:0042803	protein homodimerization activity	8.8e-05	0.012	1.25 (17624,839,3702,221)
GO:0003779	actin binding	8.95e-05	0.0118	1.37 (17624,413,3702,119)
GO:0140096	catalytic activity, acting on a protein	0.000105	0.0135	1.15 (17624,2107,3702,509)
GO:0003713	transcription coactivator activity	0.000177	0.0221	1.41 (17624,314,3702,93)
GO:0070412	R-SMAD binding	0.000203	0.0247	2.69 (17624,23,3702,13)
GO:0030234	enzyme regulator activity	0.000229	0.0271	1.22 (17624,990,3702,253)
GO:0031625	ubiquitin protein ligase binding	0.000256	0.0295	1.42 (17624,285,3702,85)
GO:0003714	transcription corepressor activity	0.000315	0.0355	1.45 (17624,243,3702,74)
GO:0044389	ubiquitin-like protein ligase binding	0.000327	0.036	1.40 (17624,303,3702,89)
GO:0019904	protein domain specific binding	0.000354	0.0381	1.25 (17624,695,3702,183)
GO:0035014	phosphatidylinositol 3-kinase regulator activity	0.000376	0.0394	2.98 (17624,16,3702,10)
GO:0046332	SMAD binding	0.000522	0.0536	1.79 (17624,80,3702,30)
GO:0046935	1-phosphatidylinositol-3-kinase regulator activity	0.000559	0.0561	3.06 (17624,14,3702,9)
GO:0001047	core promoter binding	0.000572	0.0562	1.98 (17624,53,3702,22)
GO:0003674	molecular_function	0.000793	0.0763	1.01 (17624,16271,3702,3463)
GO:0019838	growth factor binding	0.000806	0.0759	1.56 (17624,137,3702,45)
GO:0070410	co-SMAD binding	0.00082	0.0758	3.17 (17624,12,3702,8)
GO:0042802	identical protein binding	0.000978	0.0886	1.14 (17624,1688,3702,405)

### Sheet: Cellular component
GO term	Description	p-value	FDR q-value	Enrichment (N, B, n, b)
GO:0043226	organelle	9.07e-13	1.79e-09	1.08 (17624,10563,3702,2405)
GO:0044424	intracellular part	1.1e-12	1.08e-09	1.05 (17624,13662,3702,3026)
GO:0043229	intracellular organelle	1.72e-12	1.13e-09	1.09 (17624,9437,3702,2170)
GO:0043227	membrane-bounded organelle	4.88e-10	2.4e-07	1.08 (17624,9618,3702,2185)
GO:0005667	transcription factor complex	6.73e-09	2.65e-06	1.62 (17624,356,3702,121)
GO:0044444	cytoplasmic part	3.49e-08	1.14e-05	1.07 (17624,9327,3702,2105)
GO:0043231	intracellular membrane-bounded organelle	3.88e-08	1.09e-05	1.09 (17624,8020,3702,1830)
GO:0044446	intracellular organelle part	7.98e-08	1.97e-05	1.08 (17624,8878,3702,2007)
GO:0090575	RNA polymerase II transcription factor complex	1.59e-07	3.49e-05	1.86 (17624,159,3702,62)
GO:0044422	organelle part	2.01e-07	3.97e-05	1.07 (17624,9163,3702,2062)
GO:0005654	nucleoplasm	2.67e-07	4.78e-05	1.16 (17624,3103,3702,757)
GO:0044798	nuclear transcription factor complex	3.42e-07	5.61e-05	1.74 (17624,197,3702,72)
GO:0005829	cytosol	4.99e-07	7.57e-05	1.12 (17624,4899,3702,1149)
GO:0005634	nucleus	1.06e-06	0.00015	1.11 (17624,5304,3702,1233)
GO:0044428	nuclear part	1.91e-06	0.000251	1.12 (17624,4332,3702,1019)
GO:0031410	cytoplasmic vesicle	7.44e-06	0.000916	1.23 (17624,1295,3702,335)
GO:0097458	neuron part	9.15e-06	0.00106	1.20 (17624,1690,3702,425)
GO:0097708	intracellular vesicle	9.2e-06	0.00101	1.23 (17624,1298,3702,335)
GO:0042995	cell projection	1.22e-05	0.00126	1.20 (17624,1550,3702,392)
GO:0098793	presynapse	1.93e-05	0.0019	1.59 (17624,206,3702,69)
GO:0120025	plasma membrane bounded cell projection	1.98e-05	0.00186	1.20 (17624,1479,3702,374)
GO:0043005	neuron projection	4.7e-05	0.00421	1.25 (17624,959,3702,251)
GO:0005737	cytoplasm	9.22e-05	0.0079	1.10 (17624,4276,3702,986)
GO:0044464	cell part	9.62e-05	0.00789	1.02 (17624,15704,3702,3361)
GO:1902494	catalytic complex	0.000105	0.00831	1.20 (17624,1274,3702,321)
GO:0005794	Golgi apparatus	0.000161	0.0122	1.23 (17624,933,3702,241)
GO:0031982	vesicle	0.000175	0.0128	1.12 (17624,3091,3702,724)
GO:0032991	protein-containing complex	0.000243	0.0171	1.08 (17624,5036,3702,1144)
GO:0000785	chromatin	0.000331	0.0225	1.34 (17624,413,3702,116)
GO:0000790	nuclear chromatin	0.00037	0.0243	1.42 (17624,268,3702,80)
GO:0030424	axon	0.000371	0.0236	1.40 (17624,292,3702,86)
GO:0015629	actin cytoskeleton	0.000376	0.0231	1.48 (17624,209,3702,65)
GO:0005856	cytoskeleton	0.000382	0.0228	1.24 (17624,773,3702,201)
GO:0120038	plasma membrane bounded cell projection part	0.000475	0.0275	1.17 (17624,1397,3702,343)
GO:0044463	cell projection part	0.000475	0.0267	1.17 (17624,1397,3702,343)
GO:0061695	transferase complex, transferring phosphorus-containing groups	0.000487	0.0267	1.48 (17624,203,3702,63)
GO:0005719	nuclear euchromatin	0.000604	0.0321	2.48 (17624,25,3702,13)
GO:0098589	membrane region	0.000653	0.0339	1.37 (17624,313,3702,90)
GO:0044456	synapse part	0.000716	0.0361	1.20 (17624,925,3702,234)
GO:0005912	adherens junction	0.000729	0.0359	1.28 (17624,530,3702,142)
GO:0098857	membrane microdomain	0.000746	0.0359	1.37 (17624,302,3702,87)
GO:0043228	non-membrane-bounded organelle	0.0009	0.0422	1.12 (17624,2404,3702,564)
GO:0046658	anchored component of plasma membrane	0.00093	0.0426	1.89 (17624,58,3702,23)
GO:0070161	anchoring junction	0.000956	0.0428	1.26 (17624,546,3702,145)
GO:1990234	transferase complex	0.000973	0.0426	1.23 (17624,713,3702,184)
