## Supplementary Tables 1 to 9 for "Scalable pooled CRISPR screens with single-cell chromatin accessibility profiling": Supplementary Table 8 - Cost comparison.xlsx

### Sheet: CRISPR-sciATAC
CRISPR-sciATAC (costs are calculated for 10,000 cells)	Estimated costs	Estimated costs broken down
TnY transposase	50	$103 for 20ml Chitin Columns (NEB, S6651S) 4ml used -> $20 $104 for 8 columns (Millipore, UFC903008) 2 columns used -> $26 plus Buffers (see Methods)
PfuX7 polymerase	40	$314 for 25ml Ni-NTA Columns (Qiagen, 30210) 2ml used -> $25 $104 for 8 columns (Millipore, UFC903008) 1 column used -> $13 plus Buffers (see Methods)
Buffers	270	See Methods + dNTPS $28 for 6ml GC Buffer (Thermo Fisher, F-519L) 10ul per rxn $0.05 per rxn 12x 96-well plates in total used for this study -> $54 $245 for 4ml dNTPs (NEB, N0447L) 3ul per rxn $0.18 per rxn 12x 96-well plates in total used for this study -> $212 plus Buffers (see Methods)
RevertAid	600	$332 for 250 rxn (Thermo Fisher, EP0442) $1.33 per rxn 1.125 rxn per well 4x 96-well plates in total for this study
Filtered tips	1170	$7.8 per one 96 tips box (Rainin, 30389276 and 30389225) 12x 96-well plates in total for this study 150x filtered tips boxes in total for this study
MiSeq Kit v3 150 cycle	800
HiSeq 2500 Rapid Run 2x50 PE	3000
Total costs	5930
Cost per cell	0.593

### Sheet: Perturb-ATAC
Perturb-ATAC (costs are calculated for 10,000 cells)	Estimated costs	Estimated costs broken down
Nextera	4160	$7,870 one 96 rxn Nextera DNA sample preparation kit (Illumina, FC-121-1031) $40 for each C1 chip
NEBNext	35000	$360 for 250 rxn kit (NEB, M0541L) $1.4 per rxn ATACseq plate (1X96 PCR per C1 chip) $0.7 per rxn sgRNA plate (3X96 PCR per C1 chip)
SensiScript RT	1000	$1,090 per 200 rxn kit (Qiagen, 205213) $5.45 per rxn 1.85 rxn per C1 chip
C1 reagents	7280	$70 per C1 reagents (Fluidigm, 100-8920)
C1 chip	83200	$800 per C1 chip (Fluidigm, 100-8133)
Filtered tips	6490	$7.8 per one 96 tips box (Rainin, 30389276, 30389225) 8 boxes per C1 chip (2 ATACseq + 6 sgRNA)
MiSeq Kit v3 150 cycle	800
NextSeq550 2x76 PE	2600
Total costs	140530
Cost per cell	14.053
Required C1 Fluidigm system	140000
