## Supplementary Tables 1 to 9 for "Scalable pooled CRISPR screens with single-cell chromatin accessibility profiling": Supplementary Table 9 - Time comparison.xlsx

### Sheet: Time comparison
Step	Perturb-ATAC	CRISPR-sciATAC
Cell processing, tagmentation, and reverse-transcription	4 hours	4 hours
ATAC-PCR	90 min	60 min
sgRNA-PCR	60 min	20 min
Total time per chip/plate (excluding purification, size selection and sequencing)	6.5 hours for one Fluidigm C1 chip	5 -6 hours for 6 plates
Number of single-cells yielded	96 single-cells per Fluidigm C1 chip	~2,000 single-cells per plate
Total time required to obtain 10,000 cells	28 days	2 days
